# Discarded sequencing reads uncover natural variation in pest resistance in *Thlaspi arvense*

**DOI:** 10.1101/2023.10.17.562203

**Authors:** Dario Galanti, Jun Hee Jung, Caroline Müller, Oliver Bossdorf

## Abstract

Understanding the genomic basis of natural variation in plant pest resistance is an important goal in plant science, but it usually requires large and labour-intensive phenotyping experiments. Here, we explored the possibility that non-target reads from plant DNA sequencing can serve as phenotyping proxies for addressing such questions. We used data from a whole-genome and -epigenome sequencing study of 207 natural lines of field pennycress (*Thlaspi arvense*) that were grown in a common environment and spontaneously colonized by aphids, mildew and other microbes. We found that the numbers of non-target reads assigned to the pest species differed between populations, had significant SNP-based heritability, and were associated with climate of origin and baseline glucosinolates content. Specifically, pennycress lines from cold and thermally fluctuating habitats, presumably less favorable to aphids, showed higher aphid DNA load, i.e. decreased aphid resistance. Genome-wide association analyses identified genetic variants at known defense genes but also novel genomic regions associated with variation in aphid and mildew DNA load. Moreover, we found several differentially methylated regions associated with pathogen loads, in particular differential methylation at transposons and hypomethylation in the promoter of a gene involved in stomatal closure, likely induced by pathogens. Our study provides first insights into the defense mechanisms of *Thlaspi arvense*, a rising crop and model species, and demonstrates that non-target whole genome sequencing reads, usually discarded, can be leveraged to estimate intensities of plant biotic interactions. With rapidly increasing numbers of large sequencing datasets worldwide, this approach should have broad application in fundamental and applied research.
