## Supplementary material for "Discarded sequencing reads uncover natural variation in pest resistance in *Thlaspi arvense*": S1 Table

### Sheet: Sheet1
Sample	RowFragments_trimmed	RawReads_trimmed	DupRate_fastqs	SeqsDedup	Mapped_reads_noDups	Total_length_mapped_noDups	Coverage_mapped	Target_reads_noDups	Total_length_target_noDups	Coverage_target	Mapped_fragments	Target_fragments	Ambiguous_fragments	Unmapped_fragments	TargetFrags%	AmbiguosFrags%	UnmappedFrags%	MG-RAST_reads	MG-RAST_reads_failedQC	MG-RAST_reads_passedQC
TA_DE_01_02_F1_HC0_M1_1	36232772	72465544	0.284	51885330	58621790	8703967112	16.2897	55822576	8293003124	15.5206	36071007	34218295	1852712	161005	94.4402	5.11336	0.444363	322010	63504	258506
TA_DE_01_04_F1_HC0_M1_1	61091375	122182750	0.338	80884981	95476716	14203622938	26.5825	91144728	13566721084	25.3905	61007759	58179438	2828321	81719	95.2335	4.62966	0.133765	163438	44045	119393
TA_DE_01_06_F1_HC0_M1_1	48415453	96830906	0.317	66135509	75227676	11173376226	20.9113	71742673	10661737703	19.9538	48293940	45982440	2311500	119346	94.9747	4.7743	0.246504	238692	49550	189142
TA_DE_01_08_F1_HC0_M1_1	38366656	76733312	0.3115	52830885	60144340	8937802616	16.7274	53913514	8021240638	15.012	38113804	34216098	3897706	251816	89.1819	10.1591	0.656341	503632	113372	390260
TA_DE_01_10_F1_HC0_M1_1	35736921	71473842	0.3005	49995952	55766772	8285614311	15.5068	52099954	7749523107	14.5035	35595143	33261635	2333508	140573	93.0736	6.52968	0.393355	281146	57895	223251
TA_DE_01_12_F1_HC0_M1_1	54041796	108083592	0.3205	73442801	84152485	12507528733	23.4082	80410585	11958237523	22.3802	53911252	51458375	2452877	128343	95.2196	4.53885	0.237488	256686	59913	196773
TA_DE_02_02_F1_HC0_M1_1	53702398	107404796	0.3045	74700036	84359026	12549115879	23.486	77600993	11552217559	21.6203	53634653	49294047	4340606	66382	91.7911	8.0827	0.123611	132764	28120	104644
TA_DE_02_05_F1_HC0_M1_1	48813559	97627118	0.299	68436610	77934232	11596501312	21.7032	71029406	10578748088	19.7984	48702945	44442392	4260553	109628	91.0452	8.72822	0.224585	219256	43202	176054
TA_DE_02_07_F1_HC0_M1_1	44337968	88675936	0.315	60743016	67584660	10053717163	18.8158	64640196	9623275128	18.0102	44155948	42197024	1958924	180776	95.1713	4.41816	0.407723	361552	87551	274001
TA_DE_02_08_F1_HC0_M1_1	49444780	98889560	0.3065	68579910	79474077	11815615910	22.1133	73096091	10876287704	20.3553	49187939	45253553	3934386	256144	91.5234	7.95713	0.518041	512288	94487	417801
TA_DE_02_10_F1_HC0_M1_1	38223222	76446444	0.3125	52556930	60538344	9004366110	16.8519	56687273	8436261487	15.7887	38079169	35651737	2427432	143516	93.2725	6.35067	0.375468	287032	63827	223205
TA_DE_02_12_F1_HC0_M1_1	39430846	78861692	0.2865	56267817	62917482	9349929669	17.4987	57947782	8620225316	16.133	39178372	36065951	3112421	251864	91.4663	7.89337	0.638749	503728	96590	407138
TA_DE_03_01_F1_HC0_M1_1	39971112	79942224	0.3105	55120163	63719856	9467274722	17.7183	57719963	8582113719	16.0617	39763057	36010141	3752916	207555	90.0904	9.38907	0.519263	415110	78832	336278
TA_DE_03_04_F1_HC0_M1_1	40679582	81359164	0.316	55649668	64430835	9577379559	17.9243	58779885	8746911958	16.3701	40538596	36954924	3583672	139877	90.8439	8.80951	0.343851	279754	63884	215870
TA_DE_03_06_F1_HC0_M1_1	45407936	90815872	0.315	62208872	71508894	10614778707	19.8659	64266162	9553510584	17.8797	45196852	40597047	4599805	209770	89.4052	10.13	0.461968	419540	92141	327399
TA_DE_03_08_F1_HC0_M1_1	50805812	101611624	0.324	68689458	80197172	11918874678	22.3065	72871477	10840716669	20.2887	50613586	45946111	4667475	190653	90.4348	9.18689	0.375258	381306	89880	291426
TA_DE_03_10_F1_HC0_M1_1	42926370	85852740	0.3295	57564262	67534383	10036737716	18.784	60542979	9005743745	16.8545	42806863	38319916	4486947	118232	89.2689	10.4527	0.27543	236464	61066	175398
TA_DE_03_12_F1_HC0_M1_1	50155887	100311774	0.315	68713565	78432831	11675194995	21.8505	71356881	10628275294	19.8911	49995507	45497272	4498235	159397	90.7117	8.96851	0.317803	318794	60926	257868
TA_DE_04_01_F1_HC0_M1_1	39213008	78426016	0.299	54976637	62812708	9344514235	17.4885	53818671	8013331357	14.9972	38826736	33315345	5511391	385670	84.9599	14.055	0.983526	771340	173348	597992
TA_DE_04_03_F1_HC0_M1_1	37535606	75071212	0.316	51348709	59520569	8853244439	16.5691	54073876	8049419316	15.0647	37445171	34059295	3385876	89683	90.7386	9.02044	0.238928	179366	44949	134417
TA_DE_04_05_F1_HC0_M1_1	57434961	114869922	0.328	77192588	89447012	13305940267	24.9025	85500285	12726713522	23.8184	57304646	54767524	2537122	128723	95.3557	4.41738	0.22412	257446	58677	198769
TA_DE_04_07_F1_HC0_M1_1	56388447	112776894	0.3495	73361370	85703466	12748598754	23.8594	77323198	11513651692	21.5481	56194649	50723722	5470927	192733	89.9541	9.70221	0.341795	385466	100034	285432
TA_DE_04_10_F1_HC0_M1_1	41238693	82477386	0.2955	58105318	66469470	9843137512	18.4217	48516969	7195807461	13.4672	41107398	30074040	11033358	130652	72.9268	26.7549	0.316819	261304	51757	209547
TA_DE_04_12_F1_HC0_M1_1	45986629	91973258	0.3175	62771749	72825405	10828368231	20.2656	64092625	9538996153	17.8525	45881302	40439290	5442012	104621	87.9371	11.8339	0.227503	209242	46069	163173
TA_DE_06_01_F1_HC0_M1_1	45871390	91742780	0.3015	64082332	72459557	10774128838	20.1641	65935368	9811516975	18.3625	45750126	41652713	4097413	120677	90.8033	8.93239	0.263077	241354	50417	190937
TA_DE_06_02_F1_HC0_M1_1	37889269	75778538	0.2895	53840651	60775496	9032981573	16.9055	54691334	8136662899	15.228	37743780	33988400	3755380	144965	89.7046	9.91146	0.382602	289930	56403	233527
TA_DE_06_03_F1_HC0_M1_1	45288917	90577834	0.292	64129106	72366163	10756106187	20.1304	66106972	9834179012	18.405	45168113	41223210	3944903	120118	91.0227	8.71053	0.265226	240236	46776	193460
TA_DE_06_07_F1_HC0_M1_1	42853188	85706376	0.2915	60722967	68643655	10196847710	19.0837	61123843	9089020074	17.0104	42733713	37941918	4791795	118584	88.5393	11.1819	0.276722	237168	39019	198149
TA_DE_06_09_F1_HC0_M1_1	40488591	80977182	0.2845	57939174	65452047	9728546640	18.2073	59220807	8811506095	16.491	40368890	36561477	3807413	119125	90.3007	9.40367	0.294219	238250	49707	188543
TA_DE_06_12_F1_HC0_M1_1	41005118	82010236	0.296	57735206	64729960	9613451435	17.9919	56604866	8416574897	15.7519	40808498	35702143	5106355	195943	87.0675	12.453	0.47785	391886	87265	304621
TA_DE_07_03_F1_HC0_M1_1	22105718	44211436	0.2605	32694357	33905725	5019225382	9.39363	31247499	4632424666	8.66972	21422716	19721594	1701122	681721	89.2149	7.69539	3.08391	1363442	312199	1051243
TA_DE_07_05_F1_HC0_M1_1	42025249	84050498	0.306	58331046	63207962	9384067775	17.5626	59337565	8821502993	16.5097	41847582	39334971	2512611	176265	93.5984	5.97881	0.419426	352530	70185	282345
TA_DE_07_06_F1_HC0_M1_1	31060078	62120156	0.274	45099233	49539048	7352659140	13.7607	46124388	6856079518	12.8314	30987410	28894225	2093185	71494	93.0269	6.73915	0.23018	142988	32531	110457
TA_DE_07_07_F1_HC0_M1_1	39042572	78085144	0.305	54269175	61543984	9156134271	17.136	58591037	8723992008	16.3272	38786091	36912587	1873504	255439	94.5445	4.79862	0.654258	510878
TA_DE_07_08_F1_HC0_M1_1	42585009	85170018	0.3115	58639557	67002784	9969052159	18.6574	63158076	9402131150	17.5964	42429915	39979482	2450433	154020	93.8816	5.75422	0.361677	308040	70396	237644
TA_DE_07_10_F1_HC0_M1_1	40620585	81241170	0.284	58168678	63791365	9482255116	17.7463	60946028	9063388367	16.9624	40516283	38723084	1793199	103220	95.3287	4.41451	0.254108	206440	38936	167504
TA_DE_08_01_F1_HC0_M1_1	30660340	61320680	0.314	42065986	48130421	7148256187	13.3782	43537294	6474395612	12.117	30565568	27657855	2907713	93731	90.2073	9.48363	0.305708	187462	39461	148001
TA_DE_08_02_F1_HC0_M1_1	33054302	66108604	0.2955	46573512	52561038	7800918572	14.5996	45121370	6708844672	12.5558	32842352	28210799	4631553	211201	85.3468	14.012	0.638952	422402	93855	328547
TA_DE_08_04_F1_HC0_M1_1	40823427	81646854	0.284	58459147	64086715	9506356585	17.7914	57361197	8524955089	15.9547	40591775	36299216	4292559	230211	88.9176	10.5149	0.563919	460422	104287	356135
TA_DE_08_05_F1_HC0_M1_1	40794914	81589828	0.3165	55766647	63587473	9436842336	17.6613	57002779	8473079986	15.8576	40718072	36559815	4158257	75422	89.6186	10.1931	0.184881	150844	35610	115234
TA_DE_08_10_F1_HC0_M1_1	44716679	89433358	0.336	59383750	69242927	10287201112	19.2528	61274206	9114299565	17.0577	44639238	39478424	5160814	75918	88.2857	11.5411	0.169776	151836	36675	115161
TA_DE_09_01_F1_HC0_M1_1	51536067	103072134	0.2085	81581594	98530320	14425986818	26.9987	93196219	13667540646	25.5792	50788397	47960571	2827826	747044	93.0621	5.48708	1.44956	1494088	139352	1354736
TA_DE_09_02_F1_HC0_M1_1	52129990	104259980	0.2145	81896214	100753481	14762720469	27.6289	95088890	13953538469	26.1145	51850998	48910644	2940354	278420	93.8244	5.64043	0.534088	556840	34481	522359
TA_DE_09_06_F1_HC0_M1_1	54273684	108547368	0.2215	84504126	104413753	15287051154	28.6102	98912291	14506527294	27.1494	53734625	50686126	3048499	538462	93.3899	5.6169	0.992124	1076924	55735	1021189
TA_DE_09_07_F1_HC0_M1_1	25636338	51272676	0.2835	36736872	40600851	6029601900	11.2846	36996963	5500112954	10.2936	25587931	23360597	2227334	47616	91.123	8.68819	0.185736	95232	24130	71102
TA_DE_09_09_F1_HC0_M1_1	34268914	68537828	0.3135	47051219	54303398	8072387212	15.1077	48357998	7196473991	13.4684	34148844	30451481	3697363	119014	88.8604	10.7893	0.347294	238028	54102	183926
TA_DE_09_12_F1_HC0_M1_1	36231923	72463846	0.302	50579765	56537951	8388474558	15.6993	51358620	7630892094	14.2814	36161388	32885807	3275581	68958	90.7647	9.04059	0.190324	137916	32331	105585
TA_DE_10_01_F1_HC0_M1_1	51160788	102321576	0.3255	69015903	80774866	11975483218	22.4125	69868867	10377693162	19.4222	51047259	44243488	6803771	111478	86.4793	13.2988	0.217897	222956	59117	163839
TA_DE_10_03_F1_HC0_M1_1	39200406	78400812	0.3345	52175740	61261775	9078232262	16.9902	52635913	7813227629	14.6227	39131760	33668838	5462922	66579	85.889	13.9359	0.169843	133158	32566	100592
TA_DE_10_05_F1_HC0_M1_1	37369080	74738160	0.294	52765141	61193102	9076755443	16.9874	52368148	7781349350	14.563	37255984	31909353	5346631	112122	85.3897	14.3076	0.300039	224244	41918	182326
TA_DE_10_06_F1_HC0_M1_1	48415713	96831426	0.313	66523190	77882884	11566490740	21.647	70292601	10450215852	19.5579	48297494	43560259	4737235	117128	89.9713	9.7845	0.241921	234256	2094860	-1860604
TA_DE_10_08_F1_HC0_M1_1	46928594	93857188	0.3065	65089960	75984378	11258488723	21.0706	65677174	9748137140	18.2439	46778961	40466477	6312484	148265	86.2299	13.4513	0.315937	296530	58473	238057
TA_DE_10_12_F1_HC0_M1_1	37484709	74969418	0.291	53153317	61275767	9083919297	17.0008	54640554	8110168357	15.1784	37402721	33364714	4038007	80915	89.0089	10.7724	0.215861	161830	33564	128266
TA_DE_11_04_F1_HC0_M1_1	38515358	77030716	0.3115	53035648	61712044	9134823848	17.0961	56796437	8427894941	15.7731	38434502	35429810	3004692	78615	91.9888	7.80128	0.204113	157230	30743	126487
TA_DE_11_07_F1_HC0_M1_1	35398299	70796598	0.3105	48814254	56805908	8416555301	15.7518	52617685	7810829277	14.6182	35171494	32554349	2617145	223953	91.9659	7.39342	0.632666	447906	91482	356424
TA_DE_11_08_F1_HC0_M1_1	52590224	105180448	0.328	70681261	83875064	12456270926	23.3123	78502214	11679283085	21.8581	52170184	48628346	3541838	418640	92.4665	6.73478	0.796041	837280	171908	665372
TA_DE_11_09_F1_HC0_M1_1	44218628	88437256	0.311	60933269	71576154	10620529000	19.8766	67058375	9965207648	18.6502	44098531	41308251	2790280	118315	93.4182	6.31019	0.267568	236630	41647	194983
TA_DE_11_11_F1_HC0_M1_1	49472980	98945960	0.3375	65551699	78387410	11638674460	21.7821	73162193	10877590660	20.3577	49329629	45967881	3361748	141920	92.9151	6.79512	0.286864	283840	60546	223294
TA_DE_11_12_F1_HC0_M1_1	48040420	96080840	0.3235	64998688	77784256	11540252959	21.5979	72059493	10705396285	20.0355	47951247	44393072	3558175	87870	92.4078	7.40663	0.182908	175740	38684	137056
TA_DE_12_01_F1_HC0_M1_1	50778314	101556628	0.295	71597423	81501049	12104707809	22.6543	76628517	11395592460	21.3272	50533912	47523291	3010621	243317	93.5897	5.92895	0.479175	486634	98310	388324
TA_DE_12_03_F1_HC0_M1_1	42435441	84870882	0.2985	59536924	68219555	10130862876	18.9602	63995244	9514338749	17.8064	42285431	39672071	2613360	148927	93.4881	6.15844	0.35095	297854	56014	241840
TA_DE_12_05_F1_HC0_M1_1	40500556	81001112	0.2985	56822280	65511240	9727141520	18.2046	61722260	9174058313	17.1695	40356298	38020533	2335765	143369	93.8766	5.76724	0.353993	286738	60084	226654
TA_DE_12_08_F1_HC0_M1_1	57371406	114742812	0.313	78828312	92521001	13737892441	25.7109	85892890	12770040630	23.8995	56769500	52647885	4121615	600707	91.7668	7.18409	1.04705	1201414	233770	967644
TA_DE_12_10_F1_HC0_M1_1	52087677	104175354	0.326	70214189	81017848	12036372926	22.5264	75043507	11160465829	20.8871	51733404	47851886	3881518	353304	91.868	7.45189	0.678287	706608	165918	540690
TA_DE_12_12_F1_HC0_M1_1	67609606	135219212	0.3125	92963208	105320325	15638971905	29.2688	98662830	14663645144	27.4434	67445781	63143984	4301797	162590	93.395	6.3627	0.240484	325180	65091	260089
TA_DE_13_01_F1_HC0_M1_1	56914963	113829926	0.306	78997969	91009281	13511557410	25.2873	78352019	11648843543	21.8012	56716059	48802335	7913724	197932	85.7461	13.9045	0.347768	395864	85038	310826
TA_DE_13_03_F1_HC0_M1_1	56850837	113701674	0.3025	79306918	90303964	13411329750	25.0997	84585939	12578626418	23.5413	56533949	52908748	3625201	315770	93.0659	6.37669	0.555436	631540	119142	512398
TA_DE_13_06_F1_HC0_M1_1	68178298	136356596	0.3235	92245237	105236420	15618519547	29.2305	98536636	14643371591	27.4055	67474346	63014686	4459660	702282	92.4263	6.54117	1.03007	1404564	304736	1099828
TA_DE_13_07_F1_HC0_M1_1	47391563	94783126	0.287	67580369	76986160	11440259971	21.4108	69427603	10328021344	19.3292	47279356	42652289	4627067	111255	89.9998	9.76348	0.234757	222510	45706	176804
TA_DE_13_11_F1_HC0_M1_1	35088610	70177220	0.255	52282029	56628723	8383840853	15.6906	52138930	7735440653	14.4771	35005445	32278715	2726730	81913	91.992	7.77098	0.233446	163826	30379	133447
TA_DE_13_12_F1_HC0_M1_1	28872497	57744994	0.2665	42355953	47470591	7021000229	13.14	43178642	6400764945	11.9792	28820677	26238761	2581916	50506	90.878	8.94248	0.174928	101012	17882	83130
TA_DE_14_01_F1_HC0_M1_1	32871608	65743216	0.261	48584237	53384670	7905079503	14.7946	49434861	7332778076	13.7235	32782905	30359567	2423338	87644	92.358	7.37213	0.266625	175288	36102	139186
TA_DE_14_03_F1_HC0_M1_1	31668028	63336056	0.256	47122026	52019734	7711406590	14.4321	48206288	7158962078	13.3982	31601828	29329758	2272070	65348	92.6163	7.17465	0.206353	130696	24805	105891
TA_DE_14_04_F1_HC0_M1_1	41281562	82563124	0.27	60271081	67079766	9948802516	18.6195	62629310	9302304858	17.4095	41134697	38439091	2695606	145762	93.1144	6.52981	0.353092	291524	38007	253517
TA_DE_14_06_F1_HC0_M1_1	35203762	70407524	0.2795	50728621	56690965	8418710291	15.7559	53757593	7990890845	14.9552	35125994	33332228	1793766	76977	94.6837	5.09538	0.218661	153954	31346	122608
TA_DE_14_10_F1_HC0_M1_1	29469824	58939648	0.2845	42171318	47719399	7089542992	13.2683	45319397	6737718611	12.6098	29407454	27936137	1471317	61823	94.7957	4.99262	0.209784	123646	31713	91933
TA_DE_14_12_F1_HC0_M1_1	39436634	78873268	0.2685	57695796	63361228	9402560223	17.5972	60638431	9005044423	16.8532	39358428	37684344	1674084	77302	95.5567	4.245	0.196016	154604	29848	124756
TA_DE_15_01_F1_HC0_M1_1	42800794	85601588	0.2775	61847147	67642894	10045837498	18.8011	64155179	9541791176	17.8577	42388160	40046893	2341267	411928	93.5658	5.47015	0.962431	823856	168668	655188
TA_DE_15_03_F1_HC0_M1_1	52748377	105496754	0.2725	76748889	84095196	12499229383	23.3927	80477703	11972859587	22.4076	52524761	50303346	2221415	222629	95.3647	4.21134	0.422058	445258	91061	354197
TA_DE_15_04_F1_HC0_M1_1	39710469	79420938	0.261	58692073	63666786	9465374189	17.7147	60151585	8951713739	16.7534	39568937	37418091	2150846	140875	94.2273	5.41632	0.354755	281750	56541	225209
TA_DE_15_07_F1_HC0_M1_1	31889599	63779198	0.2715	46463146	51049205	7576494642	14.1796	47970147	7130130451	13.3442	31815772	29942071	1873701	73028	93.8929	5.87559	0.229003	146056	33092	112964
TA_DE_15_10_F1_HC0_M1_1	35158573	70317146	0.271	51261199	56595888	8406954414	15.7339	53295592	7925855364	14.8335	35075519	33053109	2022410	82330	94.0115	5.75225	0.234168	164660	35039	129621
TA_DE_15_12_F1_HC0_M1_1	34889152	69778304	0.289	49612374	55497869	8246772147	15.4341	52573809	7817429774	14.6305	34823445	33009801	1813644	65140	94.6134	5.1983	0.186706	130280	30322	99958
TA_DE_16_01_F1_HC0_M1_1	43490884	86981768	0.2655	63888109	70220767	10439308808	19.5375	66938924	9958832344	18.6382	43331533	41310372	2021161	158709	94.9863	4.64732	0.364925	317418	64561	252857
TA_DE_16_03_F1_HC0_M1_1	26853664	53707328	0.2405	40790716	38950176	5745272267	10.7524	36692009	5459874249	10.2183	24060974	20999744	3061230	2792344	78.2007	11.3997	10.3984	5584688	1288723	4295965
TA_DE_16_04_F1_HC0_M1_1	29623679	59247358	0.276	42895087	47519995	7066600782	13.2254	44982446	6693892506	12.5278	29530288	27959169	1571119	92984	94.3812	5.30359	0.313884	185968	37515	148453
TA_DE_16_06_F1_HC0_M1_1	47642822	95285644	0.273	69272663	77041141	11437453028	21.4055	73883903	10977643834	20.545	47476579	45507337	1969242	165375	95.5177	4.13334	0.347114	330750	63985	266765
TA_DE_16_07_F1_HC0_M1_1	47540100	95080200	0.285	67982343	76837207	11419521489	21.372	72860946	10836767407	20.2813	47413076	44927066	2486010	126183	94.5035	5.22929	0.265424	252366	43419	208947
TA_DE_16_09_F1_HC0_M1_1	30985992	61971984	0.2615	45766310	50862000	7560212250	14.1492	48063072	7149864879	13.3812	30915072	29184986	1730086	70292	94.1877	5.58345	0.226851	140584	25247	115337
TA_FR_01_01_F1_HC0_M1_1	32790008	65580016	0.2745	47578302	52165750	7749619465	14.5036	48496089	7213166973	13.4997	32743453	30484588	2258865	45505	92.9691	6.88888	0.138777	91010	17338	73672
TA_FR_01_04_F1_HC0_M1_1	51533670	103067340	0.326	69467387	78774754	11701744902	21.9002	74052333	11010921744	20.6073	51457021	48392367	3064654	74574	93.9044	5.9469	0.144709	149148	36390	112758
TA_FR_01_06_F1_HC0_M1_1	37554029	75108058	0.2885	53439383	58855452	8734491115	16.3469	55530333	8251798906	15.4435	37487760	35399471	2088289	64437	94.2628	5.56076	0.171585	128874	24336	104538
TA_FR_01_08_F1_HC0_M1_1	44613787	89227574	0.2735	64823833	71541654	10611090300	19.859	64366713	9563456063	17.8983	44463302	40067458	4395844	148792	89.8096	9.85311	0.333511	297584	58711	238873
TA_FR_01_09_F1_HC0_M1_1	47101695	94203390	0.2695	68815576	74319144	11019629955	20.6236	70063053	10403964083	19.4713	46994964	44363908	2631056	104655	94.1875	5.58591	0.222189	209310	37545	171765
TA_FR_02_07_F1_HC0_M1_1	54407034	108814068	0.319	74102380	82955117	12312314733	23.0429	77894395	11575773760	21.6644	54165767	50861311	3304456	238931	93.483	6.07358	0.439155	477862	111552	366310
TA_FR_02_08_F1_HC0_M1_1	39617343	79234686	0.3305	53047622	62036264	9204608876	17.2267	57889455	8598033556	16.0915	39501295	36801210	2700085	113882	92.8917	6.81541	0.287455	227764	40978	186786
TA_FR_02_10_F1_HC0_M1_1	45297312	90594624	0.2945	63914507	71099212	10547256673	19.7395	66801212	9922123945	18.5695	45016287	42169212	2847075	278844	93.0943	6.28531	0.615586	557688	112587	445101
TA_FR_02_11_F1_HC0_M1_1	48167388	96334776	0.2885	68542193	78137027	11612247186	21.7327	70872646	10542888329	19.7313	47619989	43134782	4485207	546591	89.5518	9.31171	1.13477	1093182	199474	893708
TA_FR_03_01_F1_HC0_M1_1	34559234	69118468	0.268	50594719	55814540	8289703275	15.5144	52551466	7813539392	14.6233	34299102	32311456	1987646	259443	93.4959	5.75142	0.75072	518886	107262	411624
TA_FR_03_03_F1_HC0_M1_1	44137092	88274184	0.298	61968477	68082144	10122503128	18.9446	64261257	9562114741	17.8958	44004198	41563359	2440839	132203	94.1688	5.53013	0.299528	264406	64813	199593
TA_FR_03_06_F1_HC0_M1_1	44273458	88546916	0.2735	64329334	71415914	10621729522	19.8789	68060153	10129841199	18.9583	43891049	41821363	2069686	381768	94.4615	4.67478	0.862295	763536	157752	605784
TA_FR_03_08_F1_HC0_M1_1	38792138	77584276	0.278	56015847	62807078	9347718187	17.4945	60181255	8962677965	16.7739	38471993	36863474	1608519	319715	95.0282	4.14651	0.824175	639430	131333	508097
TA_FR_03_09_F1_HC0_M1_1	57315411	114630822	0.297	80585468	91244972	13578829517	25.4132	86118734	12826219573	24.0046	56665571	53480060	3185511	649254	93.3083	5.55786	1.13277	1298508	254066	1044442
TA_FR_03_11_F1_HC0_M1_1	52650287	105300574	0.284	75395211	85122592	12648348636	23.6718	81566198	12128321990	22.6985	52457411	50222061	2235350	191852	95.388	4.24566	0.364389	383704	72411	311293
TA_NL_01_03_F1_HC0_M1_1	35428883	70857766	0.3105	48856430	55705481	8247883858	15.4362	49228441	7305757071	13.6729	35353681	31262846	4090835	72858	88.2411	11.5466	0.205646	145716	32970	112746
TA_NL_01_04_F1_HC0_M1_1	34352785	68705570	0.3175	46891552	53736708	7975204212	14.9258	47197012	7015197656	13.1291	34297396	30145722	4151674	54229	87.7534	12.0854	0.157859	108458	26662	81796
TA_NL_01_06_F1_HC0_M1_1	30845246	61690492	0.2875	43954476	48656451	7224128003	13.5202	42743877	6354737714	11.8931	30743882	27019436	3724446	100385	87.5968	12.0746	0.325447	200770	46682	154088
TA_NL_01_09_F1_HC0_M1_1	40238566	80477132	0.2995	56374231	62479809	9258715391	17.328	55535779	8244566447	15.4299	40116155	35753340	4362815	120480	88.8534	10.8424	0.299414	240960	63818	177142
TA_NL_01_10_F1_HC0_M1_1	30742412	61484824	0.292	43531255	48886553	7238955083	13.5479	43717174	6486632962	12.1399	30652939	27479943	3172996	86676	89.3877	10.3212	0.281943	173352	37186	136166
TA_NL_01_11_F1_HC0_M1_1	32762881	65525762	0.2695	47866569	52041002	7711665711	14.4326	46313351	6876219453	12.869	32680345	29130759	3549586	80457	88.9139	10.8342	0.245574	160914	35917	124997
TA_NL_02_05_F1_HC0_M1_1	38613911	77227822	0.287	55063437	60838128	9014741429	16.8714	54526281	8095723002	15.1514	38465846	34549908	3915938	146188	89.4753	10.1413	0.378589	292376	67181	225195
TA_NL_02_06_F1_HC0_M1_1	30505858	61011716	0.2865	43531859	48328803	7155488446	13.3917	42503525	6305974983	11.8018	30379041	26791429	3587612	125298	87.8239	11.7604	0.410734	250596	59471	191125
TA_NL_02_08_F1_HC0_M1_1	17465799	34931598	0.2565	25971643	27852369	4139062243	7.74638	25025666	3723379138	6.96841	17421408	15690117	1731291	43908	89.8334	9.91246	0.251394	87816	18301	69515
TA_NL_03_03_F1_HC0_M1_1	40514106	81028212	0.299	56800777	65074445	9660655999	18.0802	57771543	8586141243	16.0692	40435902	35908095	4527807	76786	88.6311	11.1759	0.189529	153572	38521	115051
TA_NL_03_04_F1_HC0_M1_1	42579543	85159086	0.19	68978860	79480226	11613345659	21.7347	74886831	10981153261	20.5516	40912838	37495936	3416902	1666198	88.0609	8.02475	3.91314	3332396	210322	3122074
TA_NL_03_07_F1_HC0_M1_1	44530425	89060850	0.205	70803376	86340783	12655621491	23.6854	81597822	11976030430	22.4135	44389929	41939359	2450570	140018	94.1814	5.50314	0.314432	280036	24195	255841
TA_NL_03_08_F1_HC0_M1_1	43811765	87623530	0.188	71150306	85068439	12463776743	23.3263	80825515	11857612204	22.1919	43663356	41489856	2173500	147896	94.7003	4.961	0.337571	295792	25467	270325
TA_NL_03_10_F1_HC0_M1_1	50275592	100551184	0.2085	79586262	97248194	14252532655	26.674	91882327	13478426432	25.2253	50094802	47267538	2827264	180424	94.0169	5.62353	0.35887	360848	26263	334585
TA_NL_03_11_F1_HC0_M1_1	49509054	99018108	0.208	78422342	95838300	13986432033	26.176	89483167	13089185404	24.4968	49371391	46048319	3323072	135135	93.0099	6.71205	0.27295	270270	21722	248548
TA_SE_01_01_F1_HC0_M1_1	38046432	76092864	0.275	55167326	61285511	9107637567	17.0452	58184068	8652560859	16.1935	37888490	35937586	1950904	157297	94.4572	5.12769	0.413434	314594	59175	255419
TA_SE_01_02_F1_HC0_M1_1	37955707	75911414	0.303	52910256	61506992	9118297431	17.0652	55803195	8288968470	15.513	37878003	34391089	3486914	76442	90.6085	9.1868	0.201398	152884	35168	117716
TA_SE_01_05_F1_HC0_M1_1	39452264	78904528	0.281	56732356	62934650	9337660470	17.4757	58213504	8648904402	16.1867	39342840	36382252	2960588	108451	92.2184	7.50423	0.274892	216902	45154	171748
TA_SE_01_06_F1_HC0_M1_1	37207643	74415286	0.304	51793039	59996560	8909973305	16.6753	55228503	8212868167	15.3706	37131908	34190025	2941883	74849	91.8898	7.90666	0.201166	149698	32326	117372
TA_SE_01_08_F1_HC0_M1_1	74102437	148204874	0.296	104336231	117884747	17442081496	32.6434	108057671	16030944955	30.0024	73664296	67563454	6100842	434895	91.1758	8.23298	0.586884	869790	185499	684291
TA_SE_01_09_F1_HC0_M1_1	51970913	103941826	0.2905	73746726	82417166	12236947334	22.9018	76756599	11415518206	21.3645	51657032	48118233	3538799	312102	92.5869	6.80919	0.600532	624204	137158	487046
TA_SE_02_01_F1_HC0_M1_1	67932990	135865980	0.3285	91234006	106759717	15813396086	29.5952	98525537	14624271484	27.3698	67828309	62665069	5163240	100742	92.2454	7.60049	0.148296	201484	48731	152753
TA_SE_02_03_F1_HC0_M1_1	30501375	61002750	0.299	42762928	48408458	7174212049	13.4267	43833891	6507884741	12.1797	30400546	27577485	2823061	99524	90.4139	9.25552	0.326293	199048	44733	154315
TA_SE_02_04_F1_HC0_M1_1	29525278	59050556	0.2995	41364914	47000240	6967249676	13.0394	43089047	6398040393	11.9741	29477007	27069415	2407592	46949	91.6822	8.15434	0.159013	93898	23446	70452
TA_SE_02_08_F1_HC0_M1_1	54527411	109054822	0.325	73612005	84683774	12577887866	23.5399	79076562	11758940117	22.0072	54424456	50848547	3575909	100827	93.2532	6.558	0.184911	201654	36123	165531
TA_SE_02_10_F1_HC0_M1_1	38796466	77592932	0.285	55478946	61224796	9091320636	17.0147	57491572	8547933461	15.9977	38746494	36428080	2318414	48301	93.8954	5.97584	0.124498	96602	21560	75042
TA_SE_02_12_F1_HC0_M1_1	155844355	311688710	0.3895	190285957	238991855	35487725891	66.4163	222940311	33160172300	62.0602	155157243	144114184	11043059	680699	92.4731	7.08595	0.436781	1361398	314951	1046447
TA_SE_03_02_F1_HC0_M1_1	55971322	111942644	0.329	75113514	88258635	13086654100	24.4921	80260286	11918795766	22.3064	55770362	50744837	5025525	198895	90.6622	8.97875	0.355352	397790	98899	298891
TA_SE_03_03_F1_HC0_M1_1	74767101	149534202	0.3435	98169204	113386582	16804410323	31.4499	105086362	15597526349	29.1912	73639473	68020535	5618938	1124044	90.9766	7.51525	1.50339	2248088	571189	1676899
TA_SE_03_05_F1_HC0_M1_1	23440598	46881196	0.266	34410798	37241311	5529822794	10.3492	35197551	5230390977	9.78883	23398145	22133487	1264658	41726	94.4237	5.39516	0.178007	83452	18554	64898
TA_SE_03_08_F1_HC0_M1_1	57289905	114579810	0.3405	75565385	89461281	13272278623	24.8395	82763451	12294539181	23.0096	57061988	52762441	4299547	225861	92.0973	7.50489	0.394242	451722	112084	339638
TA_SE_03_10_F1_HC0_M1_1	18565351	37130702	0.262	27402458	29281195	4343860217	8.12966	27434095	4074242439	7.62506	18515805	17370078	1145727	48758	93.5618	6.17132	0.262629	97516	21014	76502
TA_SE_03_11_F1_HC0_M1_1	22446051	44892102	0.257	33354832	35639017	5286417820	9.89369	33150662	4924515678	9.21638	22355797	20830454	1525343	89399	92.8023	6.7956	0.398284	178798	38944	139854
TA_SE_04_01_F1_HC0_M1_1	48628761	97257522	0.339	64287222	76968869	11423766135	21.3799	71264486	10591230365	19.8218	48543628	44925133	3618495	83326	92.3839	7.44106	0.171351	166652	52761	113891
TA_SE_04_03_F1_HC0_M1_1	124288553	248577106	0.3845	152999209	186738399	27740254502	51.9167	174176033	25903061982	48.4783	123932725	115286459	8646266	351900	92.7571	6.95661	0.283131	703800	242279	461521
TA_SE_04_05_F1_HC0_M1_1	71787314	143574628	0.354	92749210	108164254	16041859188	30.0228	100556878	14931063261	27.9439	71645660	66559280	5086380	139083	92.7173	7.08535	0.193743	278166	93361	184805
TA_SE_04_07_F1_HC0_M1_1	115886650	231773300	0.3595	148450799	178335819	26441117648	49.4853	166873152	24785479452	46.3868	115164123	107848476	7315647	718338	93.0638	6.31276	0.619863	1436676	354344	1082332
TA_SE_04_09_F1_HC0_M1_1	54638609	109277218	0.3505	70975553	84122835	12467494706	23.3333	77267971	11470202438	21.4668	54441519	49829414	4612105	194173	91.1982	8.44111	0.355377	388346	101197	287149
TA_SE_04_11_F1_HC0_M1_1	81506197	163012394	0.3485	106202575	122972947	18208359852	34.0775	112494286	16690661702	31.2371	80942593	73961527	6981066	559207	90.7434	8.56507	0.686091	1118414	295547	822867
TA_SE_05_02_F1_HC0_M1_1	37032705	74065410	0.297	52067983	58996802	8751651845	16.379	53570630	7960712049	14.8987	36931124	33607473	3323651	100220	90.7508	8.97491	0.270626	200440	41059	159381
TA_SE_05_04_F1_HC0_M1_1	44651873	89303746	0.2835	63986134	72602716	10753339576	20.1252	68950030	10232908078	19.1512	44449875	42241449	2208426	197995	94.6017	4.94588	0.443419	395990	73579	322411
TA_SE_05_06_F1_HC0_M1_1	40853164	81706328	0.289	58093199	64363538	9540768487	17.8558	60620174	9003140451	16.8496	40741425	38415877	2325548	108712	94.034	5.69246	0.266104	217424	49514	167910
TA_SE_05_08_F1_HC0_M1_1	43920003	87840006	0.292	62190724	70812725	10518680727	19.686	67567792	10048950965	18.8069	43841513	41857997	1983516	76742	95.3051	4.5162	0.174731	153484	31832	121652
TA_SE_05_10_F1_HC0_M1_1	55642728	111285456	0.291	78901388	90536810	13422687672	25.121	85295653	12667090935	23.7068	55382444	52205859	3176585	256698	93.8233	5.7089	0.461333	513396	101133	412263
TA_SE_05_12_F1_HC0_M1_1	36639079	73278158	0.28	52760274	59612169	8831789118	16.529	56499035	8382370045	15.6879	36559385	34689878	1869507	77984	94.68	5.10249	0.212844	155968	26528	129440
TA_SE_06_02_F1_HC0_M1_1	69879261	139758522	0.3145	95804467	110706310	16416578797	30.7241	105557755	15671470011	29.3296	69719626	66456155	3263471	156679	95.1014	4.67016	0.224214	313358	71537	241821
TA_SE_06_04_F1_HC0_M1_1	16431466	32862932	0.2425	24893671	25763968	3814450942	7.13886	24668225	3657568509	6.84525	16388541	15712037	676504	41863	95.6216	4.11713	0.254773	83726	8771	74955
TA_SE_06_06_F1_HC0_M1_1	31239910	62479820	0.274	45360349	48397949	7173916750	13.4262	45847529	6805036175	12.7358	31144524	29528245	1616279	93502	94.5209	5.17376	0.299303	187004	35922	151082
TA_SE_06_08_F1_HC0_M1_1	35412016	70824032	0.2895	50320475	55099672	8169874437	15.2902	51391222	7635187899	14.2895	35087748	32585552	2502196	322236	92.0183	7.06595	0.909962	644472	150093	494379
TA_SE_06_09_F1_HC0_M1_1	49241182	98482364	0.3075	68199037	75114893	11154522141	20.876	71162854	10581745037	19.804	48774364	45985793	2788571	465636	93.3889	5.66309	0.945623	931272	221757	709515
TA_SE_06_12_F1_HC0_M1_1	69815055	139630110	0.3645	88734935	100645106	14949901410	27.9792	94807207	14096381634	26.3818	69440633	65293897	4146736	372854	93.5241	5.9396	0.53406	745708	210258	535450
TA_SE_07_01_F1_HC0_M1_1	54595110	109190220	0.3035	76050988	84586511	12556723087	23.5003	80320964	11937483333	22.3414	54509284	51833597	2675687	84443	94.9418	4.90096	0.154671	168886	41041	127845
TA_SE_07_03_F1_HC0_M1_1	41782367	83564734	0.3035	58202837	64880012	9637248580	18.0364	61690031	9173114069	17.1678	41667324	39642739	2024585	114173	94.8791	4.84555	0.273256	228346	58929	169417
TA_SE_07_05_F1_HC0_M1_1	61437057	122874114	0.317	83923020	93533938	13896791263	26.0083	87389673	12996378811	24.3231	61301405	57213460	4087945	134390	93.1253	6.65388	0.218744	268780	65942	202838
TA_SE_07_07_F1_HC0_M1_1	41858065	83716130	0.3085	57889704	64805179	9602946811	17.9722	60025836	8906448879	16.6687	41766918	38718421	3048497	89299	92.4993	7.28294	0.213338	178598	45611	132987
TA_SE_07_09_F1_HC0_M1_1	33672232	67344464	0.2985	47242141	52290885	7759745082	14.5226	48254183	7166687785	13.4127	33610648	31048793	2561855	60717	92.2089	7.60821	0.180318	121434	34623	86811
TA_SE_07_12_F1_HC0_M1_1	43674549	87349098	0.3255	58916967	66580861	9898530176	18.5254	62624778	9318497768	17.4398	43561743	41007229	2554514	112036	93.8927	5.84898	0.256525	224072	68300	155772
TA_SE_08_01_F1_HC0_M1_1	64116936	128233872	0.316	87711968	97194838	14444104859	27.0326	91994668	13681282746	25.6049	64012619	60505447	3507172	102929	94.3673	5.46996	0.160533	205858	47470	158388
TA_SE_08_03_F1_HC0_M1_1	64973047	129946094	0.325	87713613	98787681	14676316514	27.4672	94153251	13998638212	26.1989	64817265	61711250	3106015	154212	94.9798	4.78047	0.237348	308424	78001	230423
TA_SE_08_06_F1_HC0_M1_1	44121469	88242938	0.3105	60843506	63031455	9341272308	17.4825	59345616	8828787277	16.5233	42337177	38812194	3524983	1783446	87.9667	7.98927	4.04213	3566892	964660	2602232
TA_SE_08_08_F1_HC0_M1_1	50026787	100053574	0.3085	69187046	76426784	11366850154	21.2734	72154635	10742211937	20.1044	49922945	47209636	2713309	103209	94.3687	5.42371	0.206307	206418	51752	154666
TA_SE_08_11_F1_HC0_M1_1	50768136	101536272	0.3045	70618477	78221537	11631829106	21.7693	74557836	11095051301	20.7647	50650581	48232791	2417790	116415	95.006	4.76242	0.229307	232830	48853	183977
TA_SE_08_12_F1_HC0_M1_1	87447170	174894340	0.3335	116567078	134228523	19954466354	37.3454	117970365	17555249717	32.8552	87168913	76590896	10578017	276987	87.5853	12.0965	0.316748	553974	161357	392617
TA_SE_09_02_F1_HC0_M1_1	37564785	75129570	0.2635	55332928	57582964	8550977320	16.0034	54856774	8150908615	15.2547	37482657	35721832	1760825	81578	95.0939	4.68744	0.217166	163156	31884	131272
TA_SE_09_04_F1_HC0_M1_1	32129389	64258778	0.3135	44113651	48644146	7231139170	13.5333	45410985	6756553584	12.6451	31960105	29803271	2156834	168685	92.7602	6.71296	0.525018	337370	74554	262816
TA_SE_09_06_F1_HC0_M1_1	76022295	152044590	0.341	100197385	113896652	16924874826	31.6754	106665641	15865149722	29.6921	75615054	70711553	4903501	405669	93.0142	6.45008	0.533618	811338	191963	619375
TA_SE_09_09_F1_HC0_M1_1	40727158	81454316	0.298	57180930	62221183	9215621023	17.2473	58556743	8687799683	16.2595	40501828	38131833	2369995	223752	93.6275	5.8192	0.549393	447504	110502	337002
TA_SE_09_10_F1_HC0_M1_1	33764020	67528040	0.288	48079964	52647480	7823940729	14.6427	49819413	7414430661	13.8763	33670174	31908497	1761677	93302	94.5044	5.21762	0.276336	186604	42153	144451
TA_SE_09_12_F1_HC0_M1_1	127514951	255029902	0.3615	162836592	192651468	28598721071	53.5233	182395833	27109239322	50.7357	127149494	120140968	7008526	361530	94.2172	5.49624	0.28352	723060	171548	551512
TA_SE_10_03_F1_HC0_M1_1	39553759	79107518	0.3205	53753558	59332309	8801792426	16.4728	55575845	8257124293	15.4535	39337706	36800482	2537224	215004	93.0392	6.41462	0.543574	430008	114162	315846
TA_SE_10_04_F1_HC0_M1_1	33544600	67089200	0.289	47700421	50873483	7555590330	14.1405	47690649	7090682885	13.2704	33448584	31354380	2094204	95181	93.4707	6.24304	0.283745	190362	40377	149985
TA_SE_10_06_F1_HC0_M1_1	35525165	71050330	0.296	50019432	53981088	8017902404	15.0057	51323345	7629428159	14.2787	35429032	33709502	1719530	95483	94.8891	4.84032	0.268776	190966	37305	153661
TA_SE_10_09_F1_HC0_M1_1	31548072	63096144	0.2925	44640522	48736837	7251279917	13.571	46184287	6878227271	12.8728	31434675	29800684	1633991	112946	94.4612	5.17937	0.358012	225892	54182	171710
TA_SE_10_10_F1_HC0_M1_1	37290959	74581918	0.299	52281925	57139666	8488000415	15.8855	54389255	8085003885	15.1313	37230742	35453511	1777231	59581	95.0727	4.76585	0.159773	119162	28850	90312
TA_SE_10_12_F1_HC0_M1_1	39020801	78041602	0.3005	54590101	59842892	8882219613	16.6233	56610210	8413035168	15.7452	38767386	36678217	2089169	252309	93.9966	5.35399	0.646601	504618	119385	385233
TA_SE_11_02_F1_HC0_M1_1	40689794	81379588	0.302	56802952	62279405	9252111968	17.3156	58527135	8702754871	16.2875	40608743	38123011	2485732	80010	93.6918	6.10898	0.196634	160020	30336	129684
TA_SE_11_04_F1_HC0_M1_1	49632407	99264814	0.312	68294192	75086575	11152524608	20.8723	70969514	10551101280	19.7467	49463958	46714217	2749741	167296	94.1204	5.54021	0.33707	334592	66433	268159
TA_SE_11_07_F1_HC0_M1_1	38701740	77403480	0.314	53098787	60294294	8959536030	16.768	56933060	8468678042	15.8494	38638952	36489390	2149562	61856	94.2836	5.55417	0.159827	123712	35409	88303
TA_SE_11_08_F1_HC0_M1_1	42506565	85013130	0.3075	58871593	65219569	9692172890	18.1392	61121424	9093986537	17.0197	42437460	39815434	2622026	68256	93.6689	6.16852	0.160578	136512	37088	99424
TA_SE_11_10_F1_HC0_M1_1	41271489	82542978	0.3485	53776750	60747774	9019915380	16.881	54915038	8164491037	15.2801	41115571	37234138	3881433	155120	90.2176	9.40464	0.375853	310240	84606	225634
TA_SE_11_12_F1_HC0_M1_1	30900533	61801066	0.31	42642736	46781397	6943720491	12.9954	43499315	6465424357	12.1002	30789684	28642978	2146706	110105	92.6941	6.94715	0.356321	220210	50735	169475
TA_SE_12_01_F1_HC0_M1_1	53113736	106227472	0.3285	71331747	79081511	11773407781	22.0343	73399534	10929972557	20.4558	53021306	49143452	3877854	91784	92.5249	7.30104	0.172807	183568	42584	140984
TA_SE_12_04_F1_HC0_M1_1	48207273	96414546	0.3345	64163880	71877540	10675917129	19.9803	67076740	9973791472	18.6662	48083658	44915601	3168057	122574	93.1718	6.57174	0.254265	245148	78177	166971
TA_SE_12_05_F1_HC0_M1_1	33366413	66732826	0.3255	45011291	50620052	7519843150	14.0736	47082372	7001908908	13.1043	33290340	30969559	2320781	75272	92.8166	6.95544	0.225592	150544	39808	110736
TA_SE_12_06_F1_HC0_M1_1	51695701	103391402	0.327	69582414	78129954	11602536589	21.7145	73322515	10901597521	20.4027	51541383	48302146	3239237	153127	93.4355	6.26597	0.296208	306254	85389	220865
TA_SE_12_09_F1_HC0_M1_1	41188361	82376722	0.309	56922315	62599098	9296420358	17.3985	58597753	8710246884	16.3015	41103857	38401921	2701936	83509	93.2349	6.55995	0.202749	167018	38266	128752
TA_SE_13_02_F1_HC0_M1_1	35672755	71345510	0.3055	49549457	54664165	8113956279	15.1855	51236484	7616076907	14.2537	35579614	33375823	2203791	91991	93.5611	6.1778	0.257875	183982	51706	132276
TA_SE_13_04_F1_HC0_M1_1	37922729	75845458	0.2965	53357280	56712526	8422987934	15.7639	53636060	7973391263	14.9224	37861498	35812960	2048538	60409	94.4367	5.40187	0.159295	120818	31597	89221
TA_SE_13_06_F1_HC0_M1_1	30115502	60231004	0.287	42944706	46098269	6843518145	12.8078	43490638	6461538568	12.093	30050355	28322692	1727663	64360	94.0469	5.73679	0.213711	128720	30427	98293
TA_SE_13_07_F1_HC0_M1_1	42826799	85653598	0.34	56531375	62475135	9285760059	17.3786	52548962	7817866574	14.6314	42703095	35958173	6744922	123122	83.9619	15.7493	0.287488	246244	58067	188177
TA_SE_13_08_F1_HC0_M1_1	34140289	68280578	0.304	47523282	52802306	7857155585	14.7049	48482474	7220827770	13.514	33995976	31228101	2767875	143969	91.4699	8.10736	0.421698	287938	70966	216972
TA_SE_13_11_F1_HC0_M1_1	38584763	77169526	0.297	54250177	57744337	8581759500	16.061	53484705	7958783675	14.8951	38029270	35217154	2812116	554882	91.2722	7.28815	1.43809	1109764	300273	809491
TA_SE_14_01_F1_HC0_M1_1	29705754	59411508	0.2785	42865403	44897850	6664414283	12.4726	42422894	6314374867	11.8175	28854025	26784361	2069664	851319	90.1656	6.96722	2.86584	1702638	415158	1287480
TA_SE_14_03_F1_HC0_M1_1	32372593	64745186	0.281	46551789	49615522	7378854058	13.8097	46980580	6992078418	13.0859	32290551	30615981	1674570	81672	94.5738	5.1728	0.252287	163344	43442	119902
TA_SE_14_05_F1_HC0_M1_1	44902983	89805966	0.289	63852042	67982600	10096244011	18.8954	63362686	9436673158	17.661	43818159	40293922	3524237	1084315	89.7355	7.84856	2.4148	2168630	519820	1648810
TA_SE_14_07_F1_HC0_M1_1	30751037	61502074	0.2915	43574219	47154780	7011044691	13.1214	44848536	6673753321	12.4901	30603117	29137982	1465135	147451	94.7545	4.76451	0.479499	294902	33186	261716
TA_SE_14_09_F1_HC0_M1_1	39681661	79363322	0.3505	51546478	60069758	8925425398	16.7042	56487213	8400330194	15.7215	39593602	37229691	2363911	87267	93.8209	5.95719	0.219918	174534	42894	131640
TA_SE_14_12_F1_HC0_M1_1	27147748	54295496	0.309	37518188	41624259	6187878749	11.5808	39049674	5808722449	10.8712	27107305	25422434	1684871	39914	93.6447	6.2063	0.147025	79828	20143	59685
TA_SE_15_02_F1_HC0_M1_1	57012288	114024576	0.332	76168417	85945950	12751995598	23.8657	81613977	12122596207	22.6878	56892311	54016328	2875983	118229	94.7451	5.0445	0.207375	236458	58634	177824
TA_SE_15_05_F1_HC0_M1_1	41205880	82411760	0.3015	57564614	61951680	9211150465	17.2389	58648473	8727627665	16.334	41128468	38963011	2165457	76808	94.5569	5.25521	0.186401	153616	37553	116063
TA_SE_15_06_F1_HC0_M1_1	43653806	87307612	0.3015	60984367	65780486	9784717583	18.3124	63181004	9405742459	17.6031	43553635	41871902	1681733	99440	95.9181	3.85243	0.227792	198880	47914	150966
TA_SE_15_09_F1_HC0_M1_1	47049145	94098290	0.3245	63563395	70978807	10538163947	19.7225	66450183	9876538530	18.4842	46950406	43853641	3096765	97378	93.2082	6.58198	0.206971	194756	46732	148024
TA_SE_15_10_F1_HC0_M1_1	60869705	121739410	0.3205	82721929	91143989	13561307275	25.3804	87174416	12981360843	24.295	60549671	57951417	2598254	319257	95.2057	4.26855	0.524492	638514	162855	475659
TA_SE_15_11_F1_HC0_M1_1	30246601	60493202	0.2945	42677954	46055058	6839234394	12.7998	43309495	6438777551	12.0504	30188398	28406537	1781861	57578	93.9165	5.89111	0.190362	115156	27232	87924
Average	4.50256e+07	9.00512e+07	0.298911	6.25978e+07	7.10012e+07	1.05344e+10	19.7155	6.58442e+07	9.78172e+09	18.3068	4.48127e+07	4.15241e+07	3.28859e+06	211589	92.1309	7.37991	0.486351	423177	100644	322110

### Sheet: key
KEY	Explanation
Sample	Sample id as in ENA (PRJEB50950)
RowFragments_trimmed	Total number of fragments after trimming. Equal to the number of either forward or reverse reads in fastq files before mapping.
RawReads_trimmed	Total number of reads after trimming. Equal to the number of forward + reverse reads in fastq files before mapping.
DupRate_fastqs	Average duplication rate of read1 and read2 fastq files, from fastQC reports.
SeqsDedup	Number of deduplicated reads: (RawReads_trimmed)*(1-DupRate_R1R2avg)
Mapped_reads_noDups	Number of reads mapping to the T. arvense reference genome (duplicates excluded)
Total_length_mapped_noDups	Total sequence length mapping to the T. arvense reference genome (duplicates excluded)
Coverage_mapped	Coverage from mapped reads (Total_length_mapped_noDups/534322367)
Target_reads_noDups	Number of reads mapping to the T. arvense reference genome and to neither Aphid, Buchnera nor Mildew (duplicates excluded).
Total_length_target_noDups	Total sequence length mapping to the T. arvense reference genomeand to neither Aphid, Buchnera nor Mildew (duplicates excluded)
Coverage_target	Coverage from target reads (Total_length_target_noDups/534322367)
Mapped_fragments	Number of fragments mapping to the T. arvense reference genome (duplicates included)
Target_fragments	Number of fragments mapping to the T. arvense reference genome and to neither Aphid, Buchnera nor Mildew (duplicates included)
Ambiguous_fragments	Number of fragments mapping to both the target genome (T. arvense) and exogenous genomes (either Aphid, Buchnera or Mildew)(duplicates included)
Unmapped_fragments	Fragments not mapping to the Target genome (T.arvense)(duplicates included)
TargetFrags%	Percentage of Target_fragments / RawFragments_trimmed
AmbiguosFrags%	Percentage of Ambiguous_fragments / RawFragments_trimmed
UnmappedFrags%	Percentage of Unmapped_fragments /RawFragments_trimmed
MG-RAST_reads	Reads used as input for MG-RAST (double of Unmapped_fragments)
MG-RAST_reads_failedQC	Reads excluded by MG-RAST from the analysis
MG-RAST_reads_passedQC	Reads analysed and classified by MG-RAST
Color codes
Referred to before the mapping stage
Statistics to calculate coverage, which therefore have sequencing duplicates excluded
Statistics about the proportions of fragments with differet mapping behaviours. Here duplicates were not removed because it includes a mix of mapped and unmapped fragments, where the definition of a duplicate is different
MG-RST reads statistics
Definitions
A fragment refers to a fragment of DNA, which was sequenced paired end, producing 2 reads for each fragment
