## Supplementary material for "Discarded sequencing reads uncover natural variation in pest resistance in *Thlaspi arvense*": S5 Table

### Sheet: Aphid_mapping
Input: Thlaspi unmapped reads.
This is by counting reads (not lines/mappings) in the sam files before deduplication
Sample	Brevicoryne_brassicae	Acyrthosiphon_pisum	Myzus_persicae	Brevicoryne%	Acyrthosiphon%	Myzus%
TA_DE_02_02_F1_HC0_M1_1	6	0	2	75	0	25
TA_DE_03_08_F1_HC0_M1_1	3	0	2	60	0	40
TA_DE_04_01_F1_HC0_M1_1	2	0	2	50	0	50
TA_DE_04_03_F1_HC0_M1_1	10	2	7	52.6316	10.5263	36.8421
TA_DE_04_10_F1_HC0_M1_1	22	2	13	59.4595	5.40541	35.1351
TA_DE_06_12_F1_HC0_M1_1	7	1	0	87.5	12.5	0
TA_DE_07_05_F1_HC0_M1_1	50	4	66	41.6667	3.33333	55
TA_DE_07_06_F1_HC0_M1_1	8	2	17	29.6296	7.40741	62.963
TA_DE_10_01_F1_HC0_M1_1	13	2	3	72.2222	11.1111	16.6667
TA_DE_11_08_F1_HC0_M1_1	20	14	404	4.56621	3.19635	92.2374
TA_DE_12_08_F1_HC0_M1_1	13	5	5	56.5217	21.7391	21.7391
TA_DE_14_03_F1_HC0_M1_1	7	0	4	63.6364	0	36.3636
TA_DE_14_06_F1_HC0_M1_1	6	2	2	60	20	20
TA_DE_14_12_F1_HC0_M1_1	3	0	1	75	0	25
TA_DE_15_07_F1_HC0_M1_1	7	0	1	87.5	0	12.5
TA_DE_15_12_F1_HC0_M1_1	4	0	4	50	0	50
TA_DE_16_01_F1_HC0_M1_1	8	0	61	11.5942	0	88.4058
TA_DE_16_06_F1_HC0_M1_1	90	46	63	45.2261	23.1156	31.6583
TA_FR_01_08_F1_HC0_M1_1	6	1	1	75	12.5	12.5
TA_FR_02_07_F1_HC0_M1_1	8	0	50	13.7931	0	86.2069
TA_NL_01_06_F1_HC0_M1_1	2	0	1	66.6667	0	33.3333
TA_NL_01_11_F1_HC0_M1_1	8	8	55	11.2676	11.2676	77.4648
TA_NL_02_08_F1_HC0_M1_1	6	0	1	85.7143	0	14.2857
TA_NL_03_08_F1_HC0_M1_1	19	1	4	79.1667	4.16667	16.6667
TA_SE_03_08_F1_HC0_M1_1	22	6	129	14.0127	3.82166	82.1656
TA_SE_04_03_F1_HC0_M1_1	14	0	43	24.5614	0	75.4386
TA_SE_04_11_F1_HC0_M1_1	12	7	3	54.5455	31.8182	13.6364
TA_SE_06_02_F1_HC0_M1_1	17	6	25	35.4167	12.5	52.0833
TA_SE_06_04_F1_HC0_M1_1	4	1	6	36.3636	9.09091	54.5455
TA_SE_07_07_F1_HC0_M1_1	3	0	4	42.8571	0	57.1429
TA_SE_08_01_F1_HC0_M1_1	7	1	5	53.8462	7.69231	38.4615
TA_SE_08_03_F1_HC0_M1_1	9	0	47	16.0714	0	83.9286
TA_SE_09_02_F1_HC0_M1_1	8	3	3	57.1429	21.4286	21.4286
TA_SE_09_06_F1_HC0_M1_1	23	5	11	58.9744	12.8205	28.2051
TA_SE_10_06_F1_HC0_M1_1	8	0	2	80	0	20
TA_SE_11_10_F1_HC0_M1_1	16	0	18	47.0588	0	52.9412
TA_SE_13_07_F1_HC0_M1_1	34	4	18	60.7143	7.14286	32.1429
TA_SE_14_01_F1_HC0_M1_1	21	36	1242	1.61663	2.77136	95.612
TA_SE_14_03_F1_HC0_M1_1	3	2	1	50	33.3333	16.6667
TA_SE_15_02_F1_HC0_M1_1	6	2	14	27.2727	9.09091	63.6364
Sum	535	163	2340	17.6103	5.36537	77.0244

### Sheet: Mildew_mapping
Input: Thlaspi unmapped reads.
This is by counting reads (not lines/mappings) in the sam files before deduplication
Sample	Blumeria_graminis	Erysiphe_cruciferarum	Blumeria%	Erysiphe%
TA_DE_01_04_F1_HC0_M1_1	0	1	0	100
TA_DE_03_04_F1_HC0_M1_1	0	51	0	100
TA_DE_03_08_F1_HC0_M1_1	0	16	0	100
TA_DE_04_03_F1_HC0_M1_1	0	7	0	100
TA_DE_06_09_F1_HC0_M1_1	1	10	9.09091	90.9091
TA_DE_07_05_F1_HC0_M1_1	1	37	2.63158	97.3684
TA_DE_09_09_F1_HC0_M1_1	0	0	0	0
TA_DE_10_06_F1_HC0_M1_1	3	8	27.2727	72.7273
TA_DE_12_01_F1_HC0_M1_1	0	25	0	100
TA_DE_12_12_F1_HC0_M1_1	8	192	4	96
TA_DE_13_03_F1_HC0_M1_1	0	44	0	100
TA_DE_13_12_F1_HC0_M1_1	3	25	10.7143	89.2857
TA_DE_14_04_F1_HC0_M1_1	0	5	0	100
TA_DE_16_07_F1_HC0_M1_1	1	1	50	50
TA_DE_16_09_F1_HC0_M1_1	0	1	0	100
TA_FR_02_11_F1_HC0_M1_1	0	3	0	100
TA_FR_03_01_F1_HC0_M1_1	0	10	0	100
TA_FR_03_08_F1_HC0_M1_1	3	199	1.48515	98.5149
TA_FR_03_09_F1_HC0_M1_1	6	336	1.75439	98.2456
TA_NL_01_03_F1_HC0_M1_1	12	365	3.18302	96.817
TA_NL_01_06_F1_HC0_M1_1	3	16	15.7895	84.2105
TA_SE_01_02_F1_HC0_M1_1	0	14	0	100
TA_SE_05_02_F1_HC0_M1_1	0	39	0	100
TA_SE_05_04_F1_HC0_M1_1	0	51	0	100
TA_SE_05_08_F1_HC0_M1_1	0	97	0	100
TA_SE_05_10_F1_HC0_M1_1	0	2	0	100
TA_SE_07_05_F1_HC0_M1_1	4	210	1.86916	98.1308
TA_SE_07_07_F1_HC0_M1_1	1	25	3.84615	96.1538
TA_SE_07_12_F1_HC0_M1_1	0	7	0	100
TA_SE_08_06_F1_HC0_M1_1	0	73	0	100
TA_SE_09_02_F1_HC0_M1_1	4	41	8.88889	91.1111
TA_SE_10_03_F1_HC0_M1_1	0	32	0	100
TA_SE_10_09_F1_HC0_M1_1	0	76	0	100
TA_SE_12_05_F1_HC0_M1_1	0	56	0	100
TA_SE_13_11_F1_HC0_M1_1	1	10	9.09091	90.9091
TA_SE_14_03_F1_HC0_M1_1	4	602	0.660066	99.3399
TA_SE_14_05_F1_HC0_M1_1	0	41	0	100
TA_SE_14_07_F1_HC0_M1_1	4	96	4	96
TA_SE_15_09_F1_HC0_M1_1	2	1	66.6667	33.3333
TA_SE_15_10_F1_HC0_M1_1	2	30	6.25	93.75
Sum	63	2855	2.15901	97.841
