## Supplementary material for "Discarded sequencing reads uncover natural variation in pest resistance in *Thlaspi arvense*": S6 Table

Line	Region	SeqsDedup	M.persicae	B.aphidicola	Aphididae	Buchnera	Culicidae	Erysiphales	Peronosporales	Staphylococcaceae	Burkholderiaceae	Mycobacteriaceae	Pseudomonadaceae	Field_aphids	Field_fungia
TA_DE_01_02_F1_HC0_M1_1	South Germany	51885330	85028	4781	6256	5001	719	6	4	693	169	317	117	no	no
TA_DE_01_04_F1_HC0_M1_1	South Germany	80884981	2105	1931	237	2593	80	20	13	240	461	154	222	no	no
TA_DE_01_06_F1_HC0_M1_1	South Germany	66135509	850	96	104	187	197	66	4	109	321	155	155	no	no
TA_DE_01_08_F1_HC0_M1_1	South Germany	52830885	1129	185	107	82	50	303	30	752	21862	3564	29627	no	no
TA_DE_01_10_F1_HC0_M1_1	South Germany	49995952	15206	332	1296	622	316	29	17	19016	1436	1247	1710	no	no
TA_DE_01_12_F1_HC0_M1_1	South Germany	73442801	985	73	71	82	26	716	5	184	1100	367	309	no	no
TA_DE_02_02_F1_HC0_M1_1	South Germany	74700036	312	25	28	30	9	16	3	140	907	244	316	no	no
TA_DE_02_05_F1_HC0_M1_1	South Germany	68436610	968	83	84	116	23	520	5	281	234	229	110	no	no
TA_DE_02_07_F1_HC0_M1_1	South Germany	60743016	37919	2131	5095	4456	656	13	24	917	3763	2349	735	no	no
TA_DE_02_08_F1_HC0_M1_1	South Germany	68579910	5797	430	1191	1246	1741	31	8	796	409	567	210	no	no
TA_DE_02_10_F1_HC0_M1_1	South Germany	52556930	1031	52	281	196	1226	73	3	96	782	104	165	yes	yes
TA_DE_02_12_F1_HC0_M1_1	South Germany	56267817	25319	506	2510	1403	623	46	9	19210	1103	2462	561	no	yes
TA_DE_03_01_F1_HC0_M1_1	South Germany	55120163	13373	2705	1285	3791	410	42	14	11784	6769	2432	1991	no	yes
TA_DE_03_04_F1_HC0_M1_1	South Germany	55649668	874	175	176	438	110	470	27	7304	4696	1796	1426	no	no
TA_DE_03_06_F1_HC0_M1_1	South Germany	62208872	37487	4313	6562	10512	742	296	8	2549	960	612	270	no	yes
TA_DE_03_08_F1_HC0_M1_1	South Germany	68689458	1136	164	251	314	492	100	12	27980	876	1928	578	no	yes
TA_DE_03_10_F1_HC0_M1_1	South Germany	57564262	1198	245	129	223	225	12	4	4950	8577	1679	2588	no	yes
TA_DE_03_12_F1_HC0_M1_1	South Germany	68713565	5810	696	414	835	67	549	16	230	1812	705	499	no	yes
TA_DE_04_01_F1_HC0_M1_1	South Germany	54976637	435	170	77	54	73	47	26	1223	64343	17256	18382	no	yes
TA_DE_04_03_F1_HC0_M1_1	South Germany	51348709	2393	167	447	508	133	46	9	11181	659	701	436	no	yes
TA_DE_04_05_F1_HC0_M1_1	South Germany	77192588	11732	1710	918	2015	173	202	6	1255	1164	452	368	no	yes
TA_DE_04_07_F1_HC0_M1_1	South Germany	73361370	24196	4647	4377	10865	440	100	5	1200	874	925	1203	no	yes
TA_DE_04_10_F1_HC0_M1_1	South Germany	58105318	2830	288	664	796	311	38	5	1899	532	353	525	no	yes
TA_DE_04_12_F1_HC0_M1_1	South Germany	62771749	870	85	140	270	94	18	3	2198	1161	824	999	no	yes
TA_DE_06_01_F1_HC0_M1_1	South Germany	64082332	3832	857	293	1160	70	232	10	489	2874	682	845	no	yes
TA_DE_06_02_F1_HC0_M1_1	South Germany	53840651	3438	451	394	716	671	291	1	4003	501	280	235	no	yes
TA_DE_06_03_F1_HC0_M1_1	South Germany	64129106	10115	1449	767	1594	180	61	3	4403	2371	713	938	no	yes
TA_DE_06_07_F1_HC0_M1_1	South Germany	60722967	2059	125	366	199	103	321	9	4468	803	533	719	no	no
TA_DE_06_09_F1_HC0_M1_1	South Germany	57939174	579	88	193	110	181	48	2	356	290	139	394	no	no
TA_DE_06_12_F1_HC0_M1_1	South Germany	57735206	894	44	87	48	57	1515	9	1854	1110	324	543	no	no
TA_DE_07_03_F1_HC0_M1_1	South Germany	32694357	17371	2838	1427	2585	489	255	48	869	177123	16594	25988	no	yes
TA_DE_07_05_F1_HC0_M1_1	South Germany	58331046	11305	1759	976	1861	254	299	6	12818	1142	820	841	no	yes
TA_DE_07_06_F1_HC0_M1_1	South Germany	45099233	6107	761	507	958	145	21	4	3356	384	391	412	no	yes
TA_DE_07_07_F1_HC0_M1_1	South Germany	54269175	39037	3549	3026	3570	1242	19	15	189	493	404	190	no	yes
TA_DE_07_08_F1_HC0_M1_1	South Germany	58639557	2431	204	612	436	1457	16	4	86	460	136	92	no	yes
TA_DE_07_10_F1_HC0_M1_1	South Germany	58168678	350	17	53	86	157	201	10	403	399	98	258	no	yes
TA_DE_08_01_F1_HC0_M1_1	South Germany	42065986	1395	238	141	455	45	297	3	1870	2926	701	909	no	yes
TA_DE_08_02_F1_HC0_M1_1	South Germany	46573512	43696	1031	3597	1740	597	513	12	4558	1525	3198	8265	no	yes
TA_DE_08_04_F1_HC0_M1_1	South Germany	58459147	101817	6815	8469	10078	1043	201	10	250	622	522	274	no	yes
TA_DE_08_05_F1_HC0_M1_1	South Germany	55766647	2926	243	541	789	61	47	8	339	400	241	187	no	yes
TA_DE_08_10_F1_HC0_M1_1	South Germany	59383750	8427	508	648	547	70	6	0	163	349	123	143	no	yes
TA_DE_09_01_F1_HC0_M1_1	North Germany	81581594	4869	768	419	1016	507	5957	29	2776	1990	1182	813	yes	yes
TA_DE_09_02_F1_HC0_M1_1	North Germany	81896214	1757	191	157	225	287	56	12	39492	1523	1172	591	yes	yes
TA_DE_09_06_F1_HC0_M1_1	North Germany	84504126	98095	26328	20634	79187	2173	240	27	11688	700	419	863	yes	yes
TA_DE_09_07_F1_HC0_M1_1	North Germany	36736872	1867	75	151	80	40	7	3	1140	349	132	142	yes	yes
TA_DE_09_09_F1_HC0_M1_1	North Germany	47051219	1235	69	333	153	1031	6	9	1048	423	153	147	no	yes
TA_DE_09_12_F1_HC0_M1_1	North Germany	50579765	1010	92	109	225	23	118	0	904	768	460	214	no	no
TA_DE_10_01_F1_HC0_M1_1	North Germany	69015903	433	48	60	36	174	90	6	724	260	178	114	no	no
TA_DE_10_03_F1_HC0_M1_1	North Germany	52175740	878	62	152	129	68	33	12	288	201	120	89	no	no
TA_DE_10_05_F1_HC0_M1_1	North Germany	52765141	488	58	88	257	52	147	13	4473	1953	532	1166	no	yes
TA_DE_10_06_F1_HC0_M1_1	North Germany	66523190	1863	164	291	427	54	281	23	2086	664	175	148	no	no
TA_DE_10_08_F1_HC0_M1_1	North Germany	65089960	781	71	167	288	824	48	5	940	514	377	352	no	no
TA_DE_10_12_F1_HC0_M1_1	North Germany	53153317	1026	105	171	248	27	93	4	340	755	113	1144	no	no
TA_DE_11_04_F1_HC0_M1_1	North Germany	53035648	1400	116	150	150	24	28	2	199	392	149	112	no	no
TA_DE_11_07_F1_HC0_M1_1	North Germany	48814254	1133	30	446	43	2439	12	3	1745	461	249	201	no	no
TA_DE_11_08_F1_HC0_M1_1	North Germany	70681261	268048	16928	19543	16749	2189	16	12	192	331	144	230	no	no
TA_DE_11_09_F1_HC0_M1_1	North Germany	60933269	9324	300	812	368	234	25	5	1950	1932	292	821	no	no
TA_DE_11_11_F1_HC0_M1_1	North Germany	65551699	26325	3315	3247	5878	465	27	3	3602	161	151	89	no	no
TA_DE_11_12_F1_HC0_M1_1	North Germany	64998688	334	56	32	138	16	2	1	137	1618	977	448	no	no
TA_DE_12_01_F1_HC0_M1_1	North Germany	71597423	3238	506	242	560	200	1274	10	16646	1578	1204	1310	no	yes
TA_DE_12_03_F1_HC0_M1_1	North Germany	59536924	1761	107	239	155	456	339	7	7875	280	257	151	no	yes
TA_DE_12_05_F1_HC0_M1_1	North Germany	56822280	1573	60	289	99	143	435	5	21243	1350	716	503	no	yes
TA_DE_12_08_F1_HC0_M1_1	North Germany	78828312	787	382	171	195	476	47	54	16482	28056	11756	25287	no	yes
TA_DE_12_10_F1_HC0_M1_1	North Germany	70214189	3816	424	299	486	194	2622	23	6592	1602	637	609	no	yes
TA_DE_12_12_F1_HC0_M1_1	North Germany	92963208	3052	554	284	702	108	329	23	1497	1170	540	319	no	yes
TA_DE_13_01_F1_HC0_M1_1	North Germany	78997969	54193	6997	4411	7896	526	96	18	475	2044	831	517	no	no
TA_DE_13_03_F1_HC0_M1_1	North Germany	79306918	11023	8474	1443	9368	586	198	19	67595	3208	3911	2376	no	no
TA_DE_13_06_F1_HC0_M1_1	North Germany	92245237	3995	646	1620	759	1711	311	10	358	1346	214	1482	no	no
TA_DE_13_07_F1_HC0_M1_1	North Germany	67580369	1061	72	106	102	56	140	10	4924	442	385	147	no	no
TA_DE_13_11_F1_HC0_M1_1	North Germany	52282029	538	32	97	54	436	154	0	42	309	282	100	no	no
TA_DE_13_12_F1_HC0_M1_1	North Germany	42355953	348	40	32	85	6	65	1	148	50	29	26	no	no
TA_DE_14_01_F1_HC0_M1_1	North Germany	48584237	9472	1009	1835	2778	224	114	3	311	301	57	157	no	no
TA_DE_14_03_F1_HC0_M1_1	North Germany	47122026	427	60	55	115	18	2	7	242	2913	650	767	no	no
TA_DE_14_04_F1_HC0_M1_1	North Germany	60271081	2887	617	411	1658	80	12	0	228	826	83	156	no	no
TA_DE_14_06_F1_HC0_M1_1	North Germany	50728621	269	18	42	106	118	24	3	342	74	42	32	yes	no
TA_DE_14_10_F1_HC0_M1_1	North Germany	42171318	1926	179	309	442	62	3	2	89	117	67	93	yes	no
TA_DE_14_12_F1_HC0_M1_1	North Germany	57695796	1065	34	76	60	18	204	0	70	142	55	55	yes	no
TA_DE_15_01_F1_HC0_M1_1	North Germany	61847147	110082	6831	19641	15581	2015	26	19	1507	2725	1116	1076	no	no
TA_DE_15_03_F1_HC0_M1_1	North Germany	76748889	1032	203	84	255	46	371	34	1325	16427	5218	4634	no	no
TA_DE_15_04_F1_HC0_M1_1	North Germany	58692073	298	14	30	13	13	906	9	641	92	94	110	no	yes
TA_DE_15_07_F1_HC0_M1_1	North Germany	46463146	208	32	32	57	17	232	1	425	2530	415	396	no	no
TA_DE_15_10_F1_HC0_M1_1	North Germany	51261199	684	47	77	180	137	16	1	351	766	107	150	no	no
TA_DE_15_12_F1_HC0_M1_1	North Germany	49612374	1772	132	327	343	37	149	3	524	75	77	49	yes	no
TA_DE_16_01_F1_HC0_M1_1	North Germany	63888109	7411	4214	646	4518	121	764	4	275	470	426	291	no	no
TA_DE_16_03_F1_HC0_M1_1	North Germany	40790716	857800	156525	138548	361032	14778	11	77	3220	827	425	2204	no	no
TA_DE_16_04_F1_HC0_M1_1	North Germany	42895087	6281	545	521	824	143	17	1	6351	643	413	458	no	no
TA_DE_16_06_F1_HC0_M1_1	North Germany	69272663	22598	2415	3756	5391	510	124	11	9819	411	568	772	no	no
TA_DE_16_07_F1_HC0_M1_1	North Germany	67982343	6853	631	488	697	77	65	10	376	3432	800	1269	yes	no
TA_DE_16_09_F1_HC0_M1_1	North Germany	45766310	4356	397	654	1019	102	66	1	684	347	500	302	no	no
TA_FR_01_01_F1_HC0_M1_1	South France	47578302	1441	67	197	118	33	8	2	1970	211	85	60	no	no
TA_FR_01_04_F1_HC0_M1_1	South France	69467387	745	74	101	204	43	143	0	1015	353	86	140	no	no
TA_FR_01_06_F1_HC0_M1_1	South France	53439383	382	32	42	58	85	33	2	246	181	92	94	no	yes
TA_FR_01_08_F1_HC0_M1_1	South France	64823833	497	54	34	89	24	820	11	717	1378	758	614	no	yes
TA_FR_01_09_F1_HC0_M1_1	South France	68815576	1966	109	285	263	43	224	0	188	2881	1080	900	no	no
TA_FR_02_07_F1_HC0_M1_1	South France	74102380	6675	1229	561	1323	94	1022	14	1108	8196	1345	4902	no	no
TA_FR_02_08_F1_HC0_M1_1	South France	53047622	2306	369	388	1114	89	35	8	2284	1857	1413	389	no	no
TA_FR_02_10_F1_HC0_M1_1	South France	63914507	131253	10400	9340	9595	1144	115	8	5347	1045	654	395	no	no
TA_FR_02_11_F1_HC0_M1_1	South France	68542193	833	386	102	241	130	67	43	1038	105680	10626	27382	no	no
TA_FR_03_01_F1_HC0_M1_1	South France	50594719	775	88	119	154	76	1535	18	10093	9981	2293	4778	no	no
TA_FR_03_03_F1_HC0_M1_1	South France	61968477	1517	167	216	287	688	203	10	674	1479	226	229	no	no
TA_FR_03_06_F1_HC0_M1_1	South France	64329334	3217	1671	310	2199	185	2238	19	8718	4619	3292	2877	no	no
TA_FR_03_08_F1_HC0_M1_1	South France	56015847	2909	336	262	425	260	2247	12	1902	2974	13284	1850	no	no
TA_FR_03_09_F1_HC0_M1_1	South France	80585468	1444	132	440	211	2280	2221	54	560	24844	10355	15481	no	no
TA_FR_03_11_F1_HC0_M1_1	South France	75395211	13936	1505	2124	3745	259	636	5	784	151	177	172	no	no
TA_NL_01_03_F1_HC0_M1_1	The Netherlands	48856430	4427	437	539	714	67	166	3	1100	492	138	286	no	no
TA_NL_01_04_F1_HC0_M1_1	The Netherlands	46891552	1249	179	182	328	52	9	6	429	513	171	716	no	no
TA_NL_01_06_F1_HC0_M1_1	The Netherlands	43954476	324	26	50	19	105	154	2	520	1159	695	435	no	no
TA_NL_01_09_F1_HC0_M1_1	The Netherlands	56374231	1143	78	136	125	45	122	3	2388	1759	411	517	no	no
TA_NL_01_10_F1_HC0_M1_1	The Netherlands	43531255	1569	211	319	834	169	17	11	1978	690	1701	746	no	no
TA_NL_01_11_F1_HC0_M1_1	The Netherlands	47866569	10915	344	1379	829	189	143	3	234	1821	321	388	no	no
TA_NL_02_05_F1_HC0_M1_1	The Netherlands	55063437	2110	274	200	486	149	760	14	989	946	401	271	yes	yes
TA_NL_02_06_F1_HC0_M1_1	The Netherlands	43531859	2037	201	384	548	678	152	8	3558	830	346	719	yes	yes
TA_NL_02_08_F1_HC0_M1_1	The Netherlands	25971643	248	17		22	78	89		2010	205	164	88	no	no
TA_NL_03_03_F1_HC0_M1_1	The Netherlands	56800777	490	56	66	135	37	38	11	771	610	336	726	yes	yes
TA_NL_03_04_F1_HC0_M1_1	The Netherlands	68978860	1115541	203835	85587	241705	9431	18	46	638	324	194	628	yes	yes
TA_NL_03_07_F1_HC0_M1_1	The Netherlands	70803376	1057	104	88	149	20	5	4	587	187	145	123	no	yes
TA_NL_03_08_F1_HC0_M1_1	The Netherlands	71150306	1256	99	62	241	34	27	0	2012	175	85	82	yes	yes
TA_NL_03_10_F1_HC0_M1_1	The Netherlands	79586262	680	44	108	175	186	54	6	3279	1396	324	558	yes	yes
TA_NL_03_11_F1_HC0_M1_1	The Netherlands	78422342	1032	20	68	16	19	16	4	1070	268	93	81	no	yes
TA_SE_01_01_F1_HC0_M1_1	South Sweden	55167326	1493	2956	323	7429	737	68	9	4971	1717	661	864	no	no
TA_SE_01_02_F1_HC0_M1_1	South Sweden	52910256	1255	54	156	140	29	228	6	758	166	168	173	no	no
TA_SE_01_05_F1_HC0_M1_1	South Sweden	56732356	7762	660	638	1023	83	321	6	272	853	440	1218	no	no
TA_SE_01_06_F1_HC0_M1_1	South Sweden	51793039	710	97	110	403	24	280	3	853	83	93	130	no	no
TA_SE_01_08_F1_HC0_M1_1	South Sweden	104336231	2422	215	313	332	581	754	50	5525	25246	6629	8304	yes	no
TA_SE_01_09_F1_HC0_M1_1	South Sweden	73746726	3449	721	368	892	205	1410	47	4415	16342	6614	4899	yes	no
TA_SE_02_01_F1_HC0_M1_1	South Sweden	91234006	1144	53	98	86	113	11	3	187	390	105	107	no	no
TA_SE_02_03_F1_HC0_M1_1	South Sweden	42762928	346	64	44	76	32	55	11	630	11753	1533	4041	no	no
TA_SE_02_04_F1_HC0_M1_1	South Sweden	41364914	196	19	24	27	21	66	0	1596	664	268	133	no	no
TA_SE_02_08_F1_HC0_M1_1	South Sweden	73612005	4703	582	359	782	46	54	4	895	255	116	95	no	no
TA_SE_02_10_F1_HC0_M1_1	South Sweden	55478946	190	20	20	39	14	116	2	90	148	32	63	no	yes
TA_SE_02_12_F1_HC0_M1_1	South Sweden	190285957	136936	29953	23795	62244	2878	170	21	1048	786	401	508	no	no
TA_SE_03_02_F1_HC0_M1_1	South Sweden	75113514	1696	236	141	272	41	27	22	294	22027	4214	4768	no	no
TA_SE_03_03_F1_HC0_M1_1	South Sweden	98169204	12387	2685	1049	2649	428	141	144	1542	192668	39620	43872	no	no
TA_SE_03_05_F1_HC0_M1_1	South Sweden	34410798	462	97	38	106	18	10	0	124	366	81	117	no	no
TA_SE_03_08_F1_HC0_M1_1	South Sweden	75565385	72935	4096	5396	4334	857	18	10	2497	226	176	83	no	no
TA_SE_03_10_F1_HC0_M1_1	South Sweden	27402458	123	16			19	5	3	486	3180	778	988	no	no
TA_SE_03_11_F1_HC0_M1_1	South Sweden	33354832	137	40	49	21	184	22	6	266	5868	2040	3005	no	yes
TA_SE_04_01_F1_HC0_M1_1	South Sweden	64287222	2353	56	380	120	30	34	2	59	212	239	51	no	yes
TA_SE_04_03_F1_HC0_M1_1	South Sweden	152999209	16152	1197	1191	1559	160	1202	6	440	2724	821	667	no	yes
TA_SE_04_05_F1_HC0_M1_1	South Sweden	92749210	1436	176	126	270	24	44	19	762	693	352	777	no	yes
TA_SE_04_07_F1_HC0_M1_1	South Sweden	148450799	29962	5047	2479	5234	12193	169	24	189	3227	1166	706	no	yes
TA_SE_04_09_F1_HC0_M1_1	South Sweden	70975553	5912	524	941	1250	224	478	6	2763	2071	1170	1322	no	yes
TA_SE_04_11_F1_HC0_M1_1	South Sweden	106202575	2273	218	315	342	918	3001	61	20248	3469	1078	1417	no	yes
TA_SE_05_02_F1_HC0_M1_1	South Sweden	52067983	1573	44	139	49	27	437	3	82	498	177	171	no	no
TA_SE_05_04_F1_HC0_M1_1	South Sweden	63986134	5843	575	1156	1663	1283	403	0	924	477	354	402	no	no
TA_SE_05_06_F1_HC0_M1_1	South Sweden	58093199	3272	358	432	762	126	322	1	131	306	158	161	no	no
TA_SE_05_08_F1_HC0_M1_1	South Sweden	62190724	2424	241	460	786	72	30	7	269	104	103	70	no	no
TA_SE_05_10_F1_HC0_M1_1	South Sweden	78901388	1344	314	108	446	33	1625	17	137	848	1969	869	no	no
TA_SE_05_12_F1_HC0_M1_1	South Sweden	52760274	423	25	55	98	34	16	1	282	163	134	151	no	no
TA_SE_06_02_F1_HC0_M1_1	South Sweden	95804467	8189	775	886	1195	102	265	4	174	355	121	88	no	no
TA_SE_06_04_F1_HC0_M1_1	South Sweden	24893671	517	34						430	124	53	141	no	no
TA_SE_06_06_F1_HC0_M1_1	South Sweden	45360349	3167	194	272	180	40	186	1	65	263	137	198	no	no
TA_SE_06_08_F1_HC0_M1_1	South Sweden	50320475	194851	9691	14839	10120	1682	76	7	72	82	58	104	no	no
TA_SE_06_09_F1_HC0_M1_1	South Sweden	68199037	265026	9874	18896	10953	2251	113	19	156	1591	283	398	no	no
TA_SE_06_12_F1_HC0_M1_1	South Sweden	88734935	21928	3100	3427	7062	415	1999	12	831	309	282	202	no	no
TA_SE_07_01_F1_HC0_M1_1	South Sweden	76050988	356	20	30	30	18	32	0	1080	113	130	83	no	no
TA_SE_07_03_F1_HC0_M1_1	South Sweden	58202837	29525	3308	2137	3839	319	98	4	27	84	19	141	no	yes
TA_SE_07_05_F1_HC0_M1_1	South Sweden	83923020	1081	113	103	164	21	223	2	70	235	42	106	no	yes
TA_SE_07_07_F1_HC0_M1_1	South Sweden	57889704	651	58	75	119	15	14	4	201	5083	923	777	no	yes
TA_SE_07_09_F1_HC0_M1_1	South Sweden	47242141	316	29	41	133	115	40	0	70	710	164	115	no	yes
TA_SE_07_12_F1_HC0_M1_1	South Sweden	58916967	651	33	74	172	38	527	5	22	423	148	83	no	yes
TA_SE_08_01_F1_HC0_M1_1	South Sweden	87711968	1549	153	117	173	19	111	7	74	451	318	262	no	no
TA_SE_08_03_F1_HC0_M1_1	South Sweden	87713613	11206	733	812	820	102	127	7	98	18523	2044	10918	no	no
TA_SE_08_06_F1_HC0_M1_1	South Sweden	60843506	848812	117051	83795	165598	9190	301	50	751	1297	333	1137	no	yes
TA_SE_08_08_F1_HC0_M1_1	South Sweden	69187046	1659	154	187	301	73	32	9	11450	925	476	454	no	yes
TA_SE_08_11_F1_HC0_M1_1	South Sweden	70618477	4423	941	475	1180	89	313	13	1077	976	359	581	no	no
TA_SE_08_12_F1_HC0_M1_1	South Sweden	116567078	21941	2547	4031	6838	750	242	8	8917	1533	911	1040	no	no
TA_SE_09_02_F1_HC0_M1_1	Central Sweden	55332928	704	65	57	81	25	116	2	639	449	182	711	no	no
TA_SE_09_04_F1_HC0_M1_1	Central Sweden	44113651	4819	596	781	1511	85	627	11	319	191	550	260	no	no
TA_SE_09_06_F1_HC0_M1_1	Central Sweden	100197385	2987	238	455	244	1571	45	8	998	10903	5224	3170	no	no
TA_SE_09_09_F1_HC0_M1_1	Central Sweden	57180930	1311	47	346	20	2071	22	5	169	368	170	173	no	no
TA_SE_09_10_F1_HC0_M1_1	Central Sweden	48079964	4674	478	597	1051	91	137	2	395	867	394	795	no	no
TA_SE_09_12_F1_HC0_M1_1	Central Sweden	162836592	10548	1177	912	1635	247	300	12	848	2001	828	895	no	no
TA_SE_10_03_F1_HC0_M1_1	Central Sweden	53753558	27253	5054	4503	11604	500	616	13	1452	320	104	154	no	no
TA_SE_10_04_F1_HC0_M1_1	Central Sweden	47700421	2284	175	198	194	30	211	2	147	348	183	377	no	no
TA_SE_10_06_F1_HC0_M1_1	Central Sweden	50019432	545	19	42	45	30	34	0	150	74	51	75	no	yes
TA_SE_10_09_F1_HC0_M1_1	Central Sweden	44640522	16001	170	1125	209	190	418	4	55	1226	462	506	no	no
TA_SE_10_10_F1_HC0_M1_1	Central Sweden	52281925	756	86	52	96	4	22	0	24	235	59	135	no	no
TA_SE_10_12_F1_HC0_M1_1	Central Sweden	54590101	4547	386	697	772	693	1127	11	1439	385	811	414	no	no
TA_SE_11_02_F1_HC0_M1_1	Central Sweden	56802952	620	32	69	35	4	21	5	208	191	140	103	no	no
TA_SE_11_04_F1_HC0_M1_1	Central Sweden	68294192	1827	132	170	133	365	108	5	3654	501	515	300	no	yes
TA_SE_11_07_F1_HC0_M1_1	Central Sweden	53098787	595	70	43	84	22	94	2	68	78	27	83	yes	yes
TA_SE_11_08_F1_HC0_M1_1	Central Sweden	58871593	561	42	49	56	11	38	3	198	114	78	85	no	yes
TA_SE_11_10_F1_HC0_M1_1	Central Sweden	53776750	2459	290	307	516	38	741	5	66	677	149	227	no	no
TA_SE_11_12_F1_HC0_M1_1	Central Sweden	42642736	14702	1704	2495	4053	282	23	0	49	238	56	516	no	no
TA_SE_12_01_F1_HC0_M1_1	Central Sweden	71331747	695	42	63	83	14	13	0	159	437	162	153	no	no
TA_SE_12_04_F1_HC0_M1_1	Central Sweden	64163880	2074	155	149	305	21	298	3	57	138	129	78	no	no
TA_SE_12_05_F1_HC0_M1_1	Central Sweden	45011291	2664	256	386	584	56	141	4	741	75	64	148	no	no
TA_SE_12_06_F1_HC0_M1_1	Central Sweden	69582414	25630	2597	3164	4896	327	44	10	369	2359	513	714	no	no
TA_SE_12_09_F1_HC0_M1_1	Central Sweden	56922315	1788	201	258	473	34	54	4	384	843	286	344	no	no
TA_SE_13_02_F1_HC0_M1_1	Central Sweden	49549457	4651	267	740	584	209	140	3	276	1015	245	289	no	no
TA_SE_13_04_F1_HC0_M1_1	Central Sweden	53357280	2445	719	664	2039	58	3	1	268	136	206	150	no	no
TA_SE_13_06_F1_HC0_M1_1	Central Sweden	42944706	1887	168	139	395	88	34	7	169	168	96	452	no	no
TA_SE_13_07_F1_HC0_M1_1	Central Sweden	56531375	4706	476	728	1405	94	169	6	1822	393	395	323	no	no
TA_SE_13_08_F1_HC0_M1_1	Central Sweden	47523282	9127	709	1647	1719	647	246	5	1289	538	207	265	no	no
TA_SE_13_11_F1_HC0_M1_1	Central Sweden	54250177	2133	323	154	441	105	4742	48	15903	14928	1861	2455	no	no
TA_SE_14_01_F1_HC0_M1_1	Central Sweden	42865403	620287	26404	43334	22718	5037	71	30	174	559	113	313	no	no
TA_SE_14_03_F1_HC0_M1_1	Central Sweden	46551789	1595	145	146	279	20	301	4	76	205	122	144	no	no
TA_SE_14_05_F1_HC0_M1_1	Central Sweden	63852042	713223	33786	50044	31289	5850	673	51	8142	2343	648	1011	no	no
TA_SE_14_07_F1_HC0_M1_1	Central Sweden	43574219	2371	139	282	411	167	28	3	372	147	119	110	no	no
TA_SE_14_09_F1_HC0_M1_1	Central Sweden	51546478	842	52	66	95	10	130	2	108	135	56	140	no	no
TA_SE_14_12_F1_HC0_M1_1	Central Sweden	37518188	640	39	53	46	4	21	0	63	120	57	82	no	no
TA_SE_15_02_F1_HC0_M1_1	Central Sweden	76168417	2341	241	222	323	38	326	6	129	431	179	199	no	no
TA_SE_15_05_F1_HC0_M1_1	Central Sweden	57564614	3265	206	539	481	70	22	4	69	604	157	198	no	no
TA_SE_15_06_F1_HC0_M1_1	Central Sweden	60984367	1714	262	170	337	56	232	1	36	103	106	145	no	no
TA_SE_15_09_F1_HC0_M1_1	Central Sweden	63563395	1374	95	175	109	19	200	0	211	212	119	211	no	no
TA_SE_15_10_F1_HC0_M1_1	Central Sweden	82721929	16826	664	1308	891	1031	1649	12	166	271	86	226	no	no
TA_SE_15_11_F1_HC0_M1_1	Central Sweden	42677954	457	22	47	76	28	147	1	63	130	72	96	no	no
