## Supplementary material for "Discarded sequencing reads uncover natural variation in pest resistance in *Thlaspi arvense*": S7 Table

Line	Region	allylGS	4OHI3M	benzylGS	I3M	4MOI3M	allGS	indolicGS	benzylGS_PA
TA_DE_01_02_F1_HC0_M1_1	South Germany	0.357431268	0	0	0.012504991	0.009399611	0.379335871	0.021904602	absent
TA_DE_01_04_F1_HC0_M1_1	South Germany	6.566632195	0	0.035448966	0.058212191	0.064449487	6.724742838	0.122661678	present
TA_DE_01_06_F1_HC0_M1_1	South Germany	1.455573211	0	0	0.019767125	0.019094823	1.494435159	0.038861948	absent
TA_DE_01_08_F1_HC0_M1_1	South Germany	3.865080582	0	0.011350135	0.028160661	0.016431217	3.921022595	0.044591878	present
TA_DE_01_10_F1_HC0_M1_1	South Germany	6.04972387	0	0.038578649	0.061929115	0.02244143	6.172673064	0.084370545	present
TA_DE_01_12_F1_HC0_M1_1	South Germany	1.450232678	0	0	0.020720723	0.0207047	1.491658102	0.041425423	absent
TA_DE_02_02_F1_HC0_M1_1	South Germany	2.161489833	0	0.075263993	0.049926777	0.376240215	2.662920818	0.426166992	present
TA_DE_02_05_F1_HC0_M1_1	South Germany	7.75386979	0	0.034340467	0.036265716	0.033873788	7.858349762	0.070139504	present
TA_DE_02_07_F1_HC0_M1_1	South Germany	2.048999216	0	0.028937256	0.026261078	0.054123722	2.158321273	0.0803848	present
TA_DE_02_08_F1_HC0_M1_1	South Germany	11.94232974	0	0.056320957	0.070335919	0.061658519	12.13064513	0.131994438	present
TA_DE_02_10_F1_HC0_M1_1	South Germany	2.677886939	0	0.015240561	0.019193349	0.012568109	2.724888959	0.031761458	present
TA_DE_02_12_F1_HC0_M1_1	South Germany	1.412309021	0	0	0.033267112	0.047215204	1.492791337	0.080482316	absent
TA_DE_03_01_F1_HC0_M1_1	South Germany	1.884712638	0	0	0.023502666	0.013678819	1.921894123	0.037181485	absent
TA_DE_03_04_F1_HC0_M1_1	South Germany	1.556098697	0	0	0.010363043	0.0080017	1.57446344	0.018364743	absent
TA_DE_03_06_F1_HC0_M1_1	South Germany	1.804470658	0	0	0.014484987	0.059839225	1.87879487	0.074324212	absent
TA_DE_03_08_F1_HC0_M1_1	South Germany	1.678155	0	0	0.022445882	0.011097676	1.711698558	0.033543558	absent
TA_DE_03_10_F1_HC0_M1_1	South Germany	2.92252105	0	0	0.013012299	0.032660114	2.968193463	0.045672413	absent
TA_DE_03_12_F1_HC0_M1_1	South Germany	1.713351537	0	0	0.018250356	0.026929737	1.75853163	0.045180093	absent
TA_DE_04_01_F1_HC0_M1_1	South Germany	0.391912351	0	0.00178082	0.001730804	0.000743725	0.396167699	0.002474529	present
TA_DE_04_03_F1_HC0_M1_1	South Germany	2.527741741	0	0.007691211	0.016015871	0.013516345	2.564965168	0.029532216	present
TA_DE_04_05_F1_HC0_M1_1	South Germany	2.202762898	0	0	0.016083538	0.012816773	2.231663209	0.028900311	absent
TA_DE_04_07_F1_HC0_M1_1	South Germany	3.620202493	0	0	0.027973403	0.011433022	3.659608918	0.039406425	absent
TA_DE_04_10_F1_HC0_M1_1	South Germany	5.404720573	0	0.012494488	0.021741594	0.010413776	5.449370431	0.03215537	present
TA_DE_04_12_F1_HC0_M1_1	South Germany	3.266243042	0	0	0.024234377	0.01691919	3.307396608	0.041153567	absent
TA_DE_06_01_F1_HC0_M1_1	South Germany	4.051195751	0	0	0.029828003	0.022639167	4.103662922	0.05246717	absent
TA_DE_06_02_F1_HC0_M1_1	South Germany	1.364462777	0	0	0.028928609	0.100770481	1.494161867	0.12969909	absent
TA_DE_06_03_F1_HC0_M1_1	South Germany	3.744631698	0	0	0.030046016	0.026184947	3.800862661	0.056230963	absent
TA_DE_06_07_F1_HC0_M1_1	South Germany	5.45803175	0	0.029425746	0.029166034	0.020057809	5.536681339	0.049223843	present
TA_DE_06_09_F1_HC0_M1_1	South Germany	4.713801048	0	0.030055988	0.031355353	0.003954735	4.779167124	0.035310088	present
TA_DE_06_12_F1_HC0_M1_1	South Germany	3.650781725	0	0	0.034496177	0.01738744	3.702665341	0.051883617	absent
TA_DE_07_03_F1_HC0_M1_1	South Germany	4.324074622	0	0	0.025270296	0.014470947	4.363815864	0.039741243	absent
TA_DE_07_05_F1_HC0_M1_1	South Germany	1.29093978	0	0	0.018662938	0.004932385	1.314535103	0.023595323	absent
TA_DE_07_06_F1_HC0_M1_1	South Germany	5.787233094	0.009998011	0	0.02828017	0.052822156	5.878333432	0.091100337	absent
TA_DE_07_07_F1_HC0_M1_1	South Germany	4.091560856	0	0.025663506	0.043095224	0.124293377	4.284612963	0.167388601	present
TA_DE_07_08_F1_HC0_M1_1	South Germany	2.4211279	0.012640728	0	0.026261029	0.057582387	2.517612045	0.096484144	absent
TA_DE_07_10_F1_HC0_M1_1	South Germany	3.881246305	0.00713142	0	0.016774156	0.006141525	3.911293406	0.030047101	absent
TA_DE_08_01_F1_HC0_M1_1	South Germany	1.497343894	0.011548011	0	0.028434594	0.011859168	1.549185667	0.051841773	absent
TA_DE_08_02_F1_HC0_M1_1	South Germany	10.19096352	0	0.019655771	0.062449269	0.023091836	10.2961604	0.085541105	present
TA_DE_08_04_F1_HC0_M1_1	South Germany	3.098810013	0.007773134	0	0.016188258	0.029455625	3.15222703	0.053417017	absent
TA_DE_08_05_F1_HC0_M1_1	South Germany	5.049571629	0.019487995	0	0.050875607	0.163808743	5.283743973	0.234172345	absent
TA_DE_08_10_F1_HC0_M1_1	South Germany	1.432080169	0.017096301	0	0.017724216	0.026843713	1.493744399	0.06166423	absent
TA_DE_09_01_F1_HC0_M1_1	North Germany	1.587770588	0.017304535	0.017574495	0.059453093	0.05049943	1.732602141	0.127257058	present
TA_DE_09_02_F1_HC0_M1_1	North Germany	3.551913092	0	0.021892728	0.058467101	0.041024599	3.67329752	0.0994917	present
TA_DE_09_06_F1_HC0_M1_1	North Germany	7.362661535	0.0112405	0.011999891	0.034902476	0.008952658	7.42975706	0.055095634	present
TA_DE_09_07_F1_HC0_M1_1	North Germany	1.183923534	0	0	0.048270243	0.015882248	1.248076024	0.064152491	absent
TA_DE_09_09_F1_HC0_M1_1	North Germany	3.569452131	0	0	0.049133369	0.02007824	3.638663739	0.069211609	absent
TA_DE_09_12_F1_HC0_M1_1	North Germany	0.162165343	0	0	0.012320911	0.015574557	0.190060812	0.027895468	absent
TA_DE_10_01_F1_HC0_M1_1	North Germany	1.840549621	0	0	0.031179639	0.022805289	1.89453455	0.053984928	absent
TA_DE_10_03_F1_HC0_M1_1	North Germany	1.235304051	0.008002524	0	0.043172687	0.039632081	1.326111343	0.090807292	absent
TA_DE_10_05_F1_HC0_M1_1	North Germany	2.435107966	0	0	0.020768668	0.008555905	2.464432539	0.029324573	absent
TA_DE_10_06_F1_HC0_M1_1	North Germany	2.083034495	0.005671597	0	0.023729934	0.03230805	2.144744077	0.061709581	absent
TA_DE_10_08_F1_HC0_M1_1	North Germany	3.274109923	0	0.025194601	0.02322898	0.007072916	3.32960642	0.030301896	present
TA_DE_10_12_F1_HC0_M1_1	North Germany	1.756515263	0	0	0.037888505	0.024049107	1.818452874	0.061937612	absent
TA_DE_11_04_F1_HC0_M1_1	North Germany	0.842248023	0.014949152	0	0.053200233	0.031762988	0.942160396	0.099912373	absent
TA_DE_11_07_F1_HC0_M1_1	North Germany
TA_DE_11_08_F1_HC0_M1_1	North Germany	4.09713542	0.021273593	0.017735241	0.083947213	0.063849176	4.283940643	0.169069982	present
TA_DE_11_09_F1_HC0_M1_1	North Germany
TA_DE_11_11_F1_HC0_M1_1	North Germany
TA_DE_11_12_F1_HC0_M1_1	North Germany
TA_DE_12_01_F1_HC0_M1_1	North Germany	1.954733391	0.010789294	0.013718136	0.066104055	0.030496257	2.075841132	0.107389606	present
TA_DE_12_03_F1_HC0_M1_1	North Germany	2.85941722	0	0	0.040745126	0.022304302	2.922466648	0.063049428	absent
TA_DE_12_05_F1_HC0_M1_1	North Germany	3.255179535	0	0	0.011159413	0.013126123	3.279465071	0.024285536	absent
TA_DE_12_08_F1_HC0_M1_1	North Germany	1.477264204	0	0.019432664	0.054592134	0.020607139	1.571896142	0.075199273	present
TA_DE_12_10_F1_HC0_M1_1	North Germany	0.438804882	0	0	0.012805317	0.015647738	0.467257937	0.028453055	absent
TA_DE_12_12_F1_HC0_M1_1	North Germany	4.805504339	0	0	0.023914288	0.017148325	4.846566951	0.041062613	absent
TA_DE_13_01_F1_HC0_M1_1	North Germany	0.88548061	0	0.01007401	0.012140332	0.010493956	0.918188908	0.022634288	present
TA_DE_13_03_F1_HC0_M1_1	North Germany	0.473282038	0	0	0.014488603	0.013131646	0.500902288	0.027620249	absent
TA_DE_13_06_F1_HC0_M1_1	North Germany	4.38403256	0	0	0.029234013	0.015197972	4.428464546	0.044431985	absent
TA_DE_13_07_F1_HC0_M1_1	North Germany	0.71583761	0	0	0.014248792	0.009380674	0.739467076	0.023629466	absent
TA_DE_13_11_F1_HC0_M1_1	North Germany	2.577385471	0	0.015509409	0.044210583	0.0087103	2.645815763	0.052920883	present
TA_DE_13_12_F1_HC0_M1_1	North Germany	3.911097028	0.020631602	0.010704684	0.032145765	0.011228447	3.985807527	0.064005814	present
TA_DE_14_01_F1_HC0_M1_1	North Germany	1.835851255	0	0	0.051825741	0.027527225	1.91520422	0.079352966	absent
TA_DE_14_03_F1_HC0_M1_1	North Germany	1.118568442	0.011238101	0	0.036206874	0.072540621	1.238554038	0.119985596	absent
TA_DE_14_04_F1_HC0_M1_1	North Germany	2.849966923	0	0.024531801	0.056595651	0.010187633	2.941282007	0.066783284	present
TA_DE_14_06_F1_HC0_M1_1	North Germany	2.409047368	0	0.028627402	0.046340368	0.112001005	2.596016143	0.158341373	present
TA_DE_14_10_F1_HC0_M1_1	North Germany	2.173835755	0.039093421	0.012324058	0.038182828	0.031444608	2.294880671	0.108720857	present
TA_DE_14_12_F1_HC0_M1_1	North Germany	3.001372541	0.025621235	0.011753018	0.050530436	0.099648161	3.188925392	0.175799832	present
TA_DE_15_01_F1_HC0_M1_1	North Germany	5.425994885	0.012948408	0	0.0329526	0.037658301	5.509554193	0.083559309	absent
TA_DE_15_03_F1_HC0_M1_1	North Germany	2.949989484	0.010257751	0	0.021321827	0.021112395	3.002681457	0.052691973	absent
TA_DE_15_04_F1_HC0_M1_1	North Germany	1.958376305	0	0	0.016747053	0.01786566	1.992989018	0.034612713	absent
TA_DE_15_07_F1_HC0_M1_1	North Germany	7.916976574	0	0.025743631	0.045858395	0.029937427	8.018516028	0.075795822	present
TA_DE_15_10_F1_HC0_M1_1	North Germany	2.746180918	0.028521325	0.011637081	0.078846204	0.034606187	2.899791715	0.141973716	present
TA_DE_15_12_F1_HC0_M1_1	North Germany	1.352400617	0.010358961	0	0.027847358	0.011839568	1.402446504	0.050045887	absent
TA_DE_16_01_F1_HC0_M1_1	North Germany	10.94104053	0.039592319	0.025572544	0.065859218	0.013682255	11.08574686	0.119133792	present
TA_DE_16_03_F1_HC0_M1_1	North Germany	1.293053476	0	0	0.034682068	0.032144629	1.359880172	0.066826697	absent
TA_DE_16_04_F1_HC0_M1_1	North Germany	4.044666344	0	0.01487653	0.032176887	0.0105437	4.102263461	0.042720587	present
TA_DE_16_06_F1_HC0_M1_1	North Germany	3.319690436	0	0	0.048155724	0.01522821	3.38307437	0.063383934	absent
TA_DE_16_07_F1_HC0_M1_1	North Germany	7.069710162	0.013791127	0	0.042310678	0.011796302	7.137608268	0.067898107	absent
TA_DE_16_09_F1_HC0_M1_1	North Germany	3.352494945	0.029506788	0	0.059503327	0.040242762	3.481747823	0.129252877	absent
TA_FR_01_01_F1_HC0_M1_1	South France	12.03256444	0	0	0.049091283	0.009751684	12.0914074	0.058842967	absent
TA_FR_01_04_F1_HC0_M1_1	South France	5.773036156	0	0.015745483	0.039617956	0.055379899	5.883779494	0.094997855	present
TA_FR_01_06_F1_HC0_M1_1	South France	2.69618123	0	0.020112927	0.041828588	0.102365769	2.860488514	0.144194357	present
TA_FR_01_08_F1_HC0_M1_1	South France	4.514928211	0	0.205349099	0.062705114	0.785156421	5.568138845	0.847861535	present
TA_FR_01_09_F1_HC0_M1_1	South France	1.452076549	0	0.044632614	0.047246165	0.194927268	1.738882596	0.242173433	present
TA_FR_02_07_F1_HC0_M1_1	South France	7.716408028	0	0.014271442	0.051889503	0.039486795	7.822055767	0.091376298	present
TA_FR_02_08_F1_HC0_M1_1	South France	6.840158817	0.010180541	0.010564643	0.035120852	0.035422061	6.931446914	0.080723454	present
TA_FR_02_10_F1_HC0_M1_1	South France	5.876760594	0	0.052459974	0.05056831	0.350838808	6.330627685	0.401407118	present
TA_FR_02_11_F1_HC0_M1_1	South France	2.191398488	0	0.006228765	0.039921843	0.081762013	2.319311109	0.121683856	present
TA_FR_03_01_F1_HC0_M1_1	South France	4.208238835	0	0.016975813	0.042583219	0.020885538	4.288683405	0.063468757	present
TA_FR_03_03_F1_HC0_M1_1	South France	2.750992657	0	0	0.029694505	0.001909086	2.782596248	0.031603591	absent
TA_FR_03_06_F1_HC0_M1_1	South France	5.547220385	0	0.011114442	0.062314405	0.024155039	5.644804271	0.086469444	present
TA_FR_03_08_F1_HC0_M1_1	South France	2.604819653	0	0	0.030475367	0.01884058	2.6541356	0.049315947	absent
TA_FR_03_09_F1_HC0_M1_1	South France	3.953735135	0	0.013914978	0.036981652	0.016550673	4.021182438	0.053532325	present
TA_FR_03_11_F1_HC0_M1_1	South France	12.42186085	0	0.012165466	0.059327478	0.03417955	12.52753335	0.093507028	present
TA_NL_01_03_F1_HC0_M1_1	The Netherlands	8.214916709	0	0.12007499	0.057309708	0.425392978	8.817694385	0.482702686	present
TA_NL_01_04_F1_HC0_M1_1	The Netherlands	0.646476419	0	0	0.035306551	0.029896785	0.711679755	0.065203336	absent
TA_NL_01_06_F1_HC0_M1_1	The Netherlands	1.117650215	0	0	0.020799173	0.033003232	1.17145262	0.053802405	absent
TA_NL_01_09_F1_HC0_M1_1	The Netherlands	1.594940735	0	0	0.039352715	0.015144307	1.649437756	0.054497022	absent
TA_NL_01_10_F1_HC0_M1_1	The Netherlands	0.491376101	0	0	0.010476572	0.009596147	0.51144882	0.020072719	absent
TA_NL_01_11_F1_HC0_M1_1	The Netherlands	3.491681149	0	0.020965272	0.049912784	0.01571109	3.578270295	0.065623874	present
TA_NL_02_05_F1_HC0_M1_1	The Netherlands	2.425128609	0	0	0.028319342	0	2.453447951	0.028319342	absent
TA_NL_02_06_F1_HC0_M1_1	The Netherlands	8.757485617	0	0.01584868	0.067596945	0.035952568	8.876883809	0.103549513	present
TA_NL_02_08_F1_HC0_M1_1	The Netherlands	3.195804641	0	0	0.033599687	0.017364275	3.246768603	0.050963962	absent
TA_NL_03_03_F1_HC0_M1_1	The Netherlands	3.35797374	0	0.033239046	0.027664987	0.117306085	3.536183858	0.144971072	present
TA_NL_03_04_F1_HC0_M1_1	The Netherlands	1.087847022	0	0	0.011245814	0	1.099092837	0.011245814	absent
TA_NL_03_07_F1_HC0_M1_1	The Netherlands	13.87636955	0	0.015761527	0.051672801	0.041271241	13.98507512	0.092944042	present
TA_NL_03_08_F1_HC0_M1_1	The Netherlands	3.773885142	0.01243863	0.030748796	0.025243791	0.017594338	3.859910697	0.055276759	present
TA_NL_03_10_F1_HC0_M1_1	The Netherlands	31.96355258	0.008333101	0.044042601	0.072172231	0.013320651	32.10142117	0.093825983	present
TA_NL_03_11_F1_HC0_M1_1	The Netherlands	18.66757567	0.024271514	0.030180548	0.074292834	0.035530992	18.83185156	0.13409534	present
TA_SE_01_01_F1_HC0_M1_1	South Sweden	1.388757605	0.016721795	0	0.059492069	0.074642581	1.539614049	0.150856445	absent
TA_SE_01_02_F1_HC0_M1_1	South Sweden	2.883476266	0.021311907	0	0.031723069	0.041574522	2.978085765	0.094609498	absent
TA_SE_01_05_F1_HC0_M1_1	South Sweden	4.336451724	0.012394455	0	0.026101208	0.013490626	4.388438012	0.051986289	absent
TA_SE_01_06_F1_HC0_M1_1	South Sweden	1.799703164	0	0	0.045934379	0.054689841	1.900327383	0.10062422	absent
TA_SE_01_08_F1_HC0_M1_1	South Sweden	12.37304449	0	0.015039077	0.053588898	0.009567135	12.4512396	0.063156033	present
TA_SE_01_09_F1_HC0_M1_1	South Sweden	7.145374708	0	0.015787646	0.057147326	0.031349979	7.24965966	0.088497305	present
TA_SE_02_01_F1_HC0_M1_1	South Sweden	2.574177936	0	0.015156409	0.022243098	0.005317265	2.616894709	0.027560363	present
TA_SE_02_03_F1_HC0_M1_1	South Sweden	2.578335732	0	0.013064716	0.024459355	0.010216019	2.626075822	0.034675374	present
TA_SE_02_04_F1_HC0_M1_1	South Sweden	1.623763277	0	0.007041	0.045882296	0.035548003	1.712234576	0.081430299	present
TA_SE_02_08_F1_HC0_M1_1	South Sweden	2.005461615	0	0.009080879	0.029040152	0.026773697	2.070356343	0.055813849	present
TA_SE_02_10_F1_HC0_M1_1	South Sweden	1.220542301	0	0.005447651	0.058394879	0.028646509	1.313031341	0.087041388	present
TA_SE_02_12_F1_HC0_M1_1	South Sweden	3.95129643	0.009795319	0	0.037753288	0.024978201	4.023823237	0.072526808	absent
TA_SE_03_02_F1_HC0_M1_1	South Sweden	3.580749471	0.011627683	0.010203358	0.030307025	0.019168898	3.652056436	0.061103606	present
TA_SE_03_03_F1_HC0_M1_1	South Sweden	5.718004493	0.012877678	0.023259124	0.031987795	0.018201257	5.804330347	0.06306673	present
TA_SE_03_05_F1_HC0_M1_1	South Sweden	4.648535767	0.006535269	0.019045524	0.042773147	0.026669541	4.743559248	0.075977957	present
TA_SE_03_08_F1_HC0_M1_1	South Sweden	7.143627334	0	0.024130021	0.045235261	0.039146423	7.25213904	0.084381684	present
TA_SE_03_10_F1_HC0_M1_1	South Sweden	3.119765546	0.007735389	0.0123387	0.053949098	0.028713762	3.222502496	0.090398249	present
TA_SE_03_11_F1_HC0_M1_1	South Sweden	3.121399409	0.012178829	0.065176513	0.064317271	0.066654708	3.32972673	0.143150808	present
TA_SE_04_01_F1_HC0_M1_1	South Sweden	4.329828965	0	0.015600192	0.044515214	0.047279705	4.437224076	0.091794919	present
TA_SE_04_03_F1_HC0_M1_1	South Sweden	2.098368433	0	0.008846602	0.038821055	0.042746869	2.18878296	0.081567924	present
TA_SE_04_05_F1_HC0_M1_1	South Sweden	6.985298811	0	0.052269795	0.040627759	0.014822826	7.093019191	0.055450585	present
TA_SE_04_07_F1_HC0_M1_1	South Sweden	4.104883786	0.039769085	0.025841341	0.052061786	0.036728931	4.259284929	0.128559802	present
TA_SE_04_09_F1_HC0_M1_1	South Sweden	5.125606381	0.017194682	0	0.028947769	0.016564338	5.18831317	0.062706789	absent
TA_SE_04_11_F1_HC0_M1_1	South Sweden	2.907334796	0.017198078	0.033743074	0.051068285	0.076940932	3.086285165	0.145207295	present
TA_SE_05_02_F1_HC0_M1_1	South Sweden	5.862388539	0.024511454	0	0.028348609	0.015148463	5.930397065	0.068008526	absent
TA_SE_05_04_F1_HC0_M1_1	South Sweden	3.582275447	0	0	0.015469365	0	3.597744812	0.015469365	absent
TA_SE_05_06_F1_HC0_M1_1	South Sweden	4.076425154	0	0	0.020331041	0	4.096756195	0.020331041	absent
TA_SE_05_08_F1_HC0_M1_1	South Sweden	5.582744897	0	0.019690957	0.023165962	0	5.625601816	0.023165962	present
TA_SE_05_10_F1_HC0_M1_1	South Sweden	5.379364228	0.00989238	0.018076037	0.027598092	0.024354794	5.459285532	0.061845266	present
TA_SE_05_12_F1_HC0_M1_1	South Sweden	3.574318071	0	0.017489872	0.022114528	0	3.613922471	0.022114528	present
TA_SE_06_02_F1_HC0_M1_1	South Sweden	0.636396088	0	0	0.018356636	0.016016114	0.670768838	0.03437275	absent
TA_SE_06_04_F1_HC0_M1_1	South Sweden	1.350072771	0.010433954	0	0.012653651	0.023779472	1.396939848	0.046867077	absent
TA_SE_06_06_F1_HC0_M1_1	South Sweden	0.529120686	0	0	0.014686387	0.014160046	0.557967119	0.028846433	absent
TA_SE_06_08_F1_HC0_M1_1	South Sweden	0.834182358	0	0	0.022389195	0.021891304	0.878462857	0.044280499	absent
TA_SE_06_09_F1_HC0_M1_1	South Sweden	0.898818418	0	0	0.013684693	0	0.912503111	0.013684693	absent
TA_SE_06_12_F1_HC0_M1_1	South Sweden	1.424677038	0	0	0.031227668	0	1.455904706	0.031227668	absent
TA_SE_07_01_F1_HC0_M1_1	South Sweden	3.097978797	0.031687672	0	0.040701112	0.051911588	3.222279168	0.124300372	absent
TA_SE_07_03_F1_HC0_M1_1	South Sweden	4.553357631	0.021324005	0	0.039889103	0.066887337	4.681458077	0.128100445	absent
TA_SE_07_05_F1_HC0_M1_1	South Sweden	2.368151713	0	0	0.064925012	0.022384208	2.455460932	0.08730922	absent
TA_SE_07_07_F1_HC0_M1_1	South Sweden	5.983808204	0	0	0.07429262	0.021328191	6.079429014	0.095620811	absent
TA_SE_07_09_F1_HC0_M1_1	South Sweden	3.642360502	0.021195378	0	0.071884953	0.033236716	3.768677549	0.126317047	absent
TA_SE_07_12_F1_HC0_M1_1	South Sweden	3.027171691	0	0	0.064722593	0.018077368	3.109971652	0.082799961	absent
TA_SE_08_01_F1_HC0_M1_1	South Sweden	4.064985666	0	0	0.040153005	0.027491826	4.132630497	0.067644831	absent
TA_SE_08_03_F1_HC0_M1_1	South Sweden	0.858527001	0	0	0.024633771	0.024696609	0.907857381	0.04933038	absent
TA_SE_08_06_F1_HC0_M1_1	South Sweden	8.701511652	0	0	0.067036437	0.020372146	8.788920235	0.087408583	absent
TA_SE_08_08_F1_HC0_M1_1	South Sweden	5.534453196	0	0	0.016579846	0.028272239	5.57930528	0.044852085	absent
TA_SE_08_11_F1_HC0_M1_1	South Sweden	6.658295293	0	0	0.030648603	0	6.688943896	0.030648603	absent
TA_SE_08_12_F1_HC0_M1_1	South Sweden	14.63574602	0	0	0.361757884	0.279961158	15.27746506	0.641719042	absent
TA_SE_09_02_F1_HC0_M1_1	Central Sweden	5.028508705	0.006335767	0	0.023729584	0	5.058574056	0.030065351	absent
TA_SE_09_04_F1_HC0_M1_1	Central Sweden	1.455869393	0.007430685	0	0.032244416	0	1.495544495	0.039675101	absent
TA_SE_09_06_F1_HC0_M1_1	Central Sweden	2.567818657	0.027068321	0	0.028490925	0	2.623377903	0.055559246	absent
TA_SE_09_09_F1_HC0_M1_1	Central Sweden	2.252450582	0.01377358	0	0.047788585	0.03025792	2.344270667	0.091820085	absent
TA_SE_09_10_F1_HC0_M1_1	Central Sweden	4.634029155	0	0	0.023708092	0	4.657737247	0.023708092	absent
TA_SE_09_12_F1_HC0_M1_1	Central Sweden	5.886065152	0.031346032	0	0.034962882	0.005721681	5.958095747	0.072030595	absent
TA_SE_10_03_F1_HC0_M1_1	Central Sweden	2.20844053	0	0	0.017993012	0.016762522	2.243196063	0.034755534	absent
TA_SE_10_04_F1_HC0_M1_1	Central Sweden	2.658729243	0.016156595	0	0.021828251	0	2.696714089	0.037984846	absent
TA_SE_10_06_F1_HC0_M1_1	Central Sweden	9.924865694	0	0	0.018609733	0	9.943475427	0.018609733	absent
TA_SE_10_09_F1_HC0_M1_1	Central Sweden	8.303754017	0.031304294	0	0.035115861	0	8.370174171	0.066420155	absent
TA_SE_10_10_F1_HC0_M1_1	Central Sweden	4.704403046	0	0	0.042358783	0	4.746761829	0.042358783	absent
TA_SE_10_12_F1_HC0_M1_1	Central Sweden	5.266072584	0	0	0.029278118	0	5.295350703	0.029278118	absent
TA_SE_11_02_F1_HC0_M1_1	Central Sweden	2.467974421	0.008552289	0	0.029596917	0	2.506123627	0.038149206	absent
TA_SE_11_04_F1_HC0_M1_1	Central Sweden	3.162336484	0.008283433	0	0.043946717	0.019584211	3.234150844	0.071814361	absent
TA_SE_11_07_F1_HC0_M1_1	Central Sweden	4.407485875	0	0	0.053683232	0.029197468	4.490366575	0.0828807	absent
TA_SE_11_08_F1_HC0_M1_1	Central Sweden	3.32121118	0.007150871	0	0.012311811	0	3.340673862	0.019462682	absent
TA_SE_11_10_F1_HC0_M1_1	Central Sweden	3.257395654	0.032409896	0.029292743	0.037837656	0.024692939	3.381628887	0.094940491	present
TA_SE_11_12_F1_HC0_M1_1	Central Sweden	2.962959351	0.029863704	0.021918911	0.058056532	0.027945287	3.100743786	0.115865523	present
TA_SE_12_01_F1_HC0_M1_1	Central Sweden	2.912662741	0.019916643	0	0.032798039	0.074561206	3.039938629	0.127275888	absent
TA_SE_12_04_F1_HC0_M1_1	Central Sweden	5.789373909	0.028983037	0.031544189	0.066081313	0.05031598	5.966298429	0.14538033	present
TA_SE_12_05_F1_HC0_M1_1	Central Sweden	3.987338806	0.017647297	0	0.015906172	0.024148319	4.045040594	0.057701788	absent
TA_SE_12_06_F1_HC0_M1_1	Central Sweden	5.599973227	0	0	0.023697029	0.059539281	5.683209537	0.08323631	absent
TA_SE_12_09_F1_HC0_M1_1	Central Sweden
TA_SE_13_02_F1_HC0_M1_1	Central Sweden	3.928079682	0.00682478	0	0.027129965	0.021372427	3.983406854	0.055327172	absent
TA_SE_13_04_F1_HC0_M1_1	Central Sweden	14.12168122	0.007720216	0	0.024070181	0	14.15347161	0.031790397	absent
TA_SE_13_06_F1_HC0_M1_1	Central Sweden	2.967793858	0	0.031569874	0.022937241	0.052984837	3.075285811	0.075922078	present
TA_SE_13_07_F1_HC0_M1_1	Central Sweden	1.88086632	0	0	0.018230856	0.073687372	1.972784547	0.091918228	absent
TA_SE_13_08_F1_HC0_M1_1	Central Sweden	7.535981188	0	0.045471096	0.044956933	0	7.626409217	0.044956933	present
TA_SE_13_11_F1_HC0_M1_1	Central Sweden	4.177624113	0.01482919	0	0.029724378	0.063341695	4.285519375	0.107895263	absent
TA_SE_14_01_F1_HC0_M1_1	Central Sweden	3.815063524	0	0	0.02666786	0.041999446	3.88373083	0.068667306	absent
TA_SE_14_03_F1_HC0_M1_1	Central Sweden	2.155690241	0	0	0.018653322	0.021916179	2.196259742	0.040569501	absent
TA_SE_14_05_F1_HC0_M1_1	Central Sweden	2.095744359	0	0	0.018128145	0.0295081	2.143380603	0.047636245	absent
TA_SE_14_07_F1_HC0_M1_1	Central Sweden	2.264240434	0	0	0.024269264	0.036308792	2.32481849	0.060578056	absent
TA_SE_14_09_F1_HC0_M1_1	Central Sweden	6.078941586	0	0	0.026645328	0.023957754	6.129544668	0.050603082	absent
TA_SE_14_12_F1_HC0_M1_1	Central Sweden	2.152058437	0	0	0.030160478	0.070508748	2.252727664	0.100669226	absent
TA_SE_15_02_F1_HC0_M1_1	Central Sweden	1.910194583	0.008016986	0	0.030415245	0.052303333	2.000930147	0.090735564	absent
TA_SE_15_05_F1_HC0_M1_1	Central Sweden	5.059553753	0.01055443	0	0.033258071	0.060324328	5.163690582	0.104136829	absent
TA_SE_15_06_F1_HC0_M1_1	Central Sweden	2.819033706	0	0	0.037049769	0.053840586	2.909924061	0.090890355	absent
TA_SE_15_09_F1_HC0_M1_1	Central Sweden	2.379786211	0	0	0.026209098	0.104032134	2.510027443	0.130241232	absent
TA_SE_15_10_F1_HC0_M1_1	Central Sweden	2.602273573	0	0	0.02443653	0.022100844	2.648810946	0.046537374	absent
TA_SE_15_11_F1_HC0_M1_1	Central Sweden	6.475902533	0	0	0.047181295	0.038025258	6.561109086	0.085206553	absent
