## Supplementary material for "Discarded sequencing reads uncover natural variation in pest resistance in *Thlaspi arvense*": S9 Table

scaffold	start	end	context	num_Cs	mean_diff	q-value
Scaffold_1	1748136	1748199	CHH	13	-0.115308	0.18356
Scaffold_1	9909518	9909634	CG	14	-0.195571	0.15594
Scaffold_1	15007261	15007599	CG	10	-0.239200	0.0074584
Scaffold_1	15704285	15704445	CG	16	0.196125	8.0958e-06
Scaffold_1	36459764	36460533	CG	29	-0.153190	0.0080228
Scaffold_1	47678586	47678650	CHH	15	-0.128367	0.017422
Scaffold_1	49714461	49714694	CHG	12	0.100042	0.013493
Scaffold_1	49714560	49714831	CG	12	0.259583	0.0023685
Scaffold_1	51219890	51220168	CG	10	0.205500	0.11963
Scaffold_1	52923662	52924299	CG	17	-0.199676	0.0072109
Scaffold_1	54324672	54324731	CHH	12	0.108542	0.066719
Scaffold_1	55496542	55497158	CG	21	-0.164857	0.03279
Scaffold_1	55497312	55498070	CG	24	-0.152000	0.0069874
Scaffold_1	56091038	56091542	CG	31	-0.114435	0.16511
Scaffold_2	1161602	1161670	CHH	15	-0.103067	0.00037539
Scaffold_2	7510765	7510885	CG	12	-0.192292	0.19801
Scaffold_2	12491336	12491859	CG	14	-0.187536	0.0895
Scaffold_2	12857348	12857887	CG	12	0.224417	0.0094667
Scaffold_2	12858092	12858627	CG	14	0.208893	0.014599
Scaffold_2	13242337	13242513	CG	20	-0.251575	7.2325e-06
Scaffold_2	16992360	16992741	CG	23	-0.175674	0.024065
Scaffold_2	16995012	16995281	CG	12	-0.182500	0.14325
Scaffold_2	44718532	44718892	CG	24	-0.214292	1.516e-05
Scaffold_2	61598399	61598759	CG	11	-0.204182	0.045173
Scaffold_2	62476200	62476348	CG	12	-0.207292	0.031469
Scaffold_2	62603302	62603575	CG	13	0.182538	0.0093512
Scaffold_2	63494379	63494962	CG	18	-0.169306	0.033903
Scaffold_2	64209619	64209955	CG	17	-0.196941	0.0025246
Scaffold_2	68559945	68560717	CG	28	0.178054	0.00010117
Scaffold_3	1547621	1548055	CG	17	-0.141676	0.085429
Scaffold_3	1841166	1842052	CG	20	-0.187975	0.0012488
Scaffold_3	2804956	2805761	CG	20	-0.178750	0.074954
Scaffold_3	2984125	2984563	CG	20	-0.186800	0.023945
Scaffold_3	2986477	2986858	CG	14	-0.223857	0.0010635
Scaffold_3	10065867	10066157	CG	13	0.203308	0.0074627
Scaffold_3	12147742	12148251	CG	21	-0.237762	1.9158e-06
Scaffold_3	12149227	12149526	CG	15	-0.218500	0.00042064
Scaffold_3	12747886	12748760	CG	27	-0.187222	1.9065e-05
Scaffold_3	14875398	14875542	CG	10	0.179750	0.00031494
Scaffold_3	22207085	22207471	CG	10	-0.145500	0.0895
Scaffold_3	23971661	23971776	CG	12	-0.309958	9.3957e-06
Scaffold_3	23972731	23972805	CHH	10	0.156050	0.13333
Scaffold_3	35333476	35334192	CG	23	0.188891	8.2655e-05
Scaffold_3	36613870	36614060	CG	10	-0.214500	0.0059993
Scaffold_3	37826355	37828541	CG	49	-0.139714	3.1358e-07
Scaffold_3	38137140	38137797	CG	23	-0.165739	0.0025246
Scaffold_3	41346235	41347449	CG	22	-0.149659	0.069361
Scaffold_3	41347652	41348808	CG	27	-0.147722	0.0036712
Scaffold_3	42004052	42004365	CG	11	-0.248000	0.0067392
Scaffold_3	43141704	43141854	CG	12	0.154667	0.10241
Scaffold_3	43283585	43283893	CG	13	-0.225962	0.0034954
Scaffold_3	44001575	44002252	CG	25	-0.119760	0.10241
Scaffold_3	44131832	44132251	CG	10	-0.259000	0.014944
Scaffold_3	44314162	44314878	CG	28	-0.145786	0.05632
Scaffold_3	44509446	44509765	CG	18	-0.206361	0.00062403
Scaffold_3	46615973	46617006	CG	32	-0.181828	7.3415e-06
Scaffold_3	48607356	48608532	CG	28	0.145500	0.17947
Scaffold_3	51839765	51840080	CG	10	-0.247850	6.8162e-05
Scaffold_3	53302677	53302920	CG	10	0.243050	0.022321
Scaffold_3	53303110	53303803	CG	23	0.283196	1.2587e-12
Scaffold_3	53303127	53303836	CHG	24	0.113208	1.4662e-07
Scaffold_3	53304170	53304448	CHH	14	0.105429	0.0014899
Scaffold_3	53305796	53306064	CG	13	0.275538	6.1634e-05
Scaffold_3	53305799	53306065	CHG	14	0.126429	0.00046687
Scaffold_3	56514513	56514751	CG	10	0.217250	0.17342
Scaffold_4	619898	620521	CG	25	-0.116120	0.18389
Scaffold_4	4557088	4557252	CG	12	0.183917	0.018803
Scaffold_4	5643220	5643383	CG	15	-0.188600	0.10217
Scaffold_4	6920610	6921403	CG	22	0.171591	0.0012488
Scaffold_4	10611697	10611803	CHH	18	-0.100583	0.17237
Scaffold_4	21508301	21508943	CG	12	-0.217792	0.013204
Scaffold_4	35270134	35270344	CG	10	-0.230400	0.01824
Scaffold_4	35271293	35271820	CG	12	-0.233167	0.0040761
Scaffold_4	57429079	57430212	CG	41	0.173073	1.6433e-06
Scaffold_5	6780162	6780984	CG	40	-0.165512	3.6101e-05
Scaffold_5	7503425	7504403	CG	18	0.175722	0.0021992
Scaffold_5	9463468	9463722	CG	20	0.232275	2.5135e-06
Scaffold_5	11638785	11639585	CG	30	0.138400	0.0040761
Scaffold_5	37268678	37269150	CG	24	0.157583	0.079166
Scaffold_5	45113736	45114218	CG	18	0.254500	9.3957e-06
Scaffold_5	48497946	48498456	CG	13	-0.197462	0.0069874
Scaffold_5	50021283	50021823	CG	18	-0.125194	0.12549
Scaffold_5	50736332	50736996	CG	31	-0.230774	1.5326e-07
Scaffold_5	50736589	50736656	CHH	15	-0.116733	0.14064
Scaffold_5	53215672	53215984	CG	18	-0.375056	3.0359e-14
Scaffold_5	53215805	53216032	CHG	10	-0.180300	3.8196e-05
Scaffold_5	54026874	54027310	CG	12	-0.211917	0.013609
Scaffold_6	4993386	4994980	CG	51	0.113794	0.045173
Scaffold_6	5420436	5420979	CG	16	-0.187906	0.15878
Scaffold_6	5757488	5758278	CG	30	0.145783	0.033903
Scaffold_6	5903003	5903120	CG	10	-0.202800	0.00093994
Scaffold_6	7031972	7032084	CHH	28	-0.108304	0.0032995
Scaffold_6	7168641	7169051	CG	13	0.225231	0.021277
Scaffold_6	8049406	8050145	CG	20	0.288825	7.2524e-09
Scaffold_6	11046841	11047428	CHG	25	-0.102540	5.0991e-07
Scaffold_6	11047404	11047903	CG	14	-0.308179	3.1358e-07
Scaffold_6	11047507	11047734	CHH	20	-0.108075	0.0069861
Scaffold_6	11048287	11048353	CHH	14	-0.104000	0.13771
Scaffold_6	11048340	11050122	CG	47	-0.292968	2.6989e-26
Scaffold_6	11049362	11049434	CHH	18	-0.115500	0.055245
Scaffold_6	11049552	11049912	CHG	16	-0.106062	0.022341
Scaffold_6	12081064	12081360	CG	15	0.198200	0.0024089
Scaffold_6	12247928	12248127	CG	14	0.222393	0.0017379
Scaffold_6	13006482	13006765	CG	12	0.247458	0.00093799
Scaffold_6	17644934	17645740	CG	18	0.322667	1.8268e-12
Scaffold_6	17645497	17645865	CHG	10	0.132800	0.00057669
Scaffold_6	24711988	24712318	CG	17	-0.233735	0.00011334
Scaffold_6	24712464	24712799	CG	11	-0.255636	0.0055912
Scaffold_6	24714641	24714825	CG	16	-0.237406	6.8162e-05
Scaffold_6	24714870	24715065	CG	10	0.125500	0.0015789
Scaffold_6	26048260	26048774	CG	17	-0.162324	0.13558
Scaffold_6	27074643	27075666	CG	27	0.146222	0.12919
Scaffold_6	27076204	27077642	CG	29	0.145948	0.072344
Scaffold_6	27696881	27697272	CG	20	-0.208475	0.0012488
Scaffold_6	28262513	28262966	CG	28	-0.198911	3.2788e-07
Scaffold_6	39197943	39198181	CG	19	-0.209447	7.4395e-05
Scaffold_6	42435770	42436293	CG	12	-0.240208	0.0058183
Scaffold_6	43174357	43174484	CG	10	-0.232350	0.018803
Scaffold_6	43523713	43524268	CG	23	-0.146326	0.19801
Scaffold_6	43674647	43674889	CG	30	-0.195717	9.7673e-08
Scaffold_6	47418134	47419065	CG	27	-0.242537	6.2823e-10
Scaffold_6	48380264	48383365	CG	80	-0.168925	3.1931e-14
Scaffold_6	48384464	48385385	CG	38	-0.177013	4.5227e-05
Scaffold_6	49253231	49253860	CG	17	-0.170441	0.10241
Scaffold_6	50809750	50810432	CG	18	-0.227556	6.12e-05
Scaffold_6	52775638	52776182	CG	10	0.252000	0.05334
Scaffold_6	52776342	52777185	CG	17	0.240088	1.0433e-05
Scaffold_6	54572116	54573456	CG	61	0.260451	1.5789e-36
Scaffold_6	57403313	57404210	CG	26	0.226212	4.2744e-14
Scaffold_6	57404374	57407283	CG	85	0.315400	2.268e-81
Scaffold_6	57405828	57406117	CHG	12	0.119917	5.0991e-07
Scaffold_6	57406848	57407274	CHG	13	0.105538	0.0008475
Scaffold_6	58245307	58245366	CHH	21	0.121667	0.0069861
Scaffold_6	58474818	58475463	CG	17	0.230706	6.5358e-05
Scaffold_6	59174657	59174932	CG	14	0.211893	0.0090062
Scaffold_6	59176863	59177308	CG	21	0.233167	1.7504e-06
Scaffold_6	59626631	59627531	CG	26	0.288500	2.7491e-14
Scaffold_6	68631796	68631871	CG	10	-0.115750	0.048898
Scaffold_7	8425785	8425847	CHH	20	0.130850	0.0068848
Scaffold_7	10406664	10407011	CG	10	0.234250	0.012505
Scaffold_7	10407574	10408506	CG	30	0.218933	2.5786e-06
Scaffold_7	11790786	11791149	CG	18	-0.191500	0.018803
Scaffold_7	12261279	12261965	CG	34	0.230250	1.583e-10
Scaffold_7	12890299	12891759	CG	42	0.148000	0.0012488
Scaffold_7	12892459	12892995	CG	19	0.179632	0.16511
Scaffold_7	15731058	15731527	CG	21	-0.180262	0.1671
Scaffold_7	25864264	25864446	CG	10	-0.194450	0.052897
Scaffold_7	31109697	31110141	CG	22	-0.160568	0.032911
Scaffold_7	41621664	41621750	CHH	10	0.153200	0.0016791
Scaffold_7	50210679	50210937	CG	16	-0.182625	0.1027
Scaffold_7	51294871	51295464	CG	19	0.206105	0.00041449
Scaffold_7	51296837	51297594	CG	30	0.214683	6.8608e-07
Scaffold_7	52064593	52065246	CG	20	0.116175	0.021438
Scaffold_7	52066553	52067892	CG	39	0.130923	1.0344e-06
Scaffold_7	52067892	52068583	CG	40	0.105175	1.7265e-05
Scaffold_7	52436312	52436448	CG	12	0.151750	1.6723e-06
Scaffold_7	55762325	55762468	CG	10	0.212050	0.14273
Scaffold_7	56581611	56582090	CG	28	0.160750	0.021669
Scaffold_7	59095017	59095743	CG	21	-0.183952	0.017525
Scaffold_7	61850466	61850933	CG	24	0.215271	4.1394e-06
Scaffold_7	61854887	61855603	CG	24	0.202375	2.9416e-05
Scaffold_7	63394639	63395010	CG	11	-0.227045	0.10241
