## Supplementary material for "Discarded sequencing reads uncover natural variation in pest resistance in *Thlaspi arvense*": S10 Table

scaffold	start	end	context	num_Cs	mean_diff	q-value
Scaffold_1	4688658	4688816	CG	10	0.198900	0.08105
Scaffold_1	5002909	5003238	CHG	13	-0.126154	1.2359e-08
Scaffold_1	5353190	5353766	CG	24	0.184833	0.00020781
Scaffold_1	5666644	5668345	CG	75	-0.300427	7.5711e-62
Scaffold_1	5666883	5666912	CHH	11	-0.103773	0.063804
Scaffold_1	5667710	5667830	CHG	10	-0.112750	2.3165e-06
Scaffold_1	5670743	5671802	CG	43	-0.121605	1.3155e-09
Scaffold_1	5672315	5672747	CG	14	-0.119143	0.010899
Scaffold_1	5706839	5706885	CHH	10	0.101000	0.0095256
Scaffold_1	5775162	5775672	CG	11	0.268955	0.0011156
Scaffold_1	6234127	6234577	CG	12	-0.178083	0.083827
Scaffold_1	6560314	6560527	CG	10	0.214050	0.039557
Scaffold_1	6780728	6781394	CG	22	-0.152545	0.00082731
Scaffold_1	6787992	6788779	CG	21	-0.218095	8.0057e-08
Scaffold_1	6788548	6788632	CHH	13	-0.111308	0.19906
Scaffold_1	6819084	6819179	CG	10	-0.231750	0.0011959
Scaffold_1	6819507	6819758	CG	10	-0.204900	0.040488
Scaffold_1	6820537	6820937	CG	13	-0.195923	0.016519
Scaffold_1	6823103	6823943	CG	25	-0.126340	0.17617
Scaffold_1	6824904	6825305	CG	21	-0.137429	0.012556
Scaffold_1	7227694	7228707	CG	23	-0.184609	4.305e-06
Scaffold_1	7512676	7512986	CG	16	-0.228187	0.0001799
Scaffold_1	7513233	7514597	CG	43	-0.258081	7.1039e-20
Scaffold_1	7514755	7514927	CHG	11	-0.102545	1.963e-05
Scaffold_1	7514838	7515723	CG	27	-0.251111	7.6751e-12
Scaffold_1	7516101	7516342	CG	18	-0.246861	5.8903e-07
Scaffold_1	7875153	7875827	CG	16	-0.286625	2.0379e-07
Scaffold_1	8517216	8517579	CG	13	-0.166731	0.0086788
Scaffold_1	8518024	8518475	CG	21	-0.141190	0.00010763
Scaffold_1	13523646	13524266	CG	18	0.238222	5.1956e-08
Scaffold_1	21311076	21311229	CHG	10	-0.121200	0.009582
Scaffold_1	28213731	28214222	CG	28	-0.125054	0.014186
Scaffold_1	30929483	30930053	CG	21	-0.318905	2.9671e-17
Scaffold_1	37918029	37918097	CHH	10	-0.103100	0.1176
Scaffold_1	39280987	39281117	CG	18	-0.215167	8.8315e-07
Scaffold_1	39714861	39715481	CG	38	0.264934	5.5184e-16
Scaffold_1	40488344	40488692	CG	10	-0.206850	0.078702
Scaffold_1	47673179	47673543	CG	10	-0.156550	0.043894
Scaffold_1	49693489	49693551	CHH	10	-0.166300	0.066896
Scaffold_1	51069321	51069584	CHH	21	-0.131857	6.2643e-10
Scaffold_1	51161426	51161801	CG	17	0.154853	0.048502
Scaffold_1	51173243	51173428	CG	11	0.121455	0.0094344
Scaffold_1	51864428	51864482	CG	10	0.281150	0.0022471
Scaffold_1	51958910	51959328	CG	31	-0.173113	2.0379e-07
Scaffold_1	52212689	52212899	CG	15	-0.286900	4.0121e-07
Scaffold_1	52212865	52212925	CHH	11	-0.123545	0.022731
Scaffold_1	52213883	52214074	CG	13	-0.145846	0.056691
Scaffold_1	55496889	55497158	CG	10	0.175900	0.08105
Scaffold_1	56090946	56091505	CG	32	-0.132312	0.0017745
Scaffold_1	56132162	56132261	CHH	16	0.184469	0.001301
Scaffold_1	56422225	56422448	CG	10	0.249950	0.00032682
Scaffold_1	56460631	56461105	CG	10	0.187650	0.11223
Scaffold_1	56674585	56674750	CG	14	-0.191857	0.10262
Scaffold_1	57165496	57165681	CG	14	0.189750	0.0067153
Scaffold_1	57165961	57166469	CG	23	0.169957	4.9189e-05
Scaffold_1	57451444	57451689	CHH	10	0.146100	0.0013838
Scaffold_1	59988515	59988597	CHH	13	-0.153846	0.00025837
Scaffold_1	62696779	62698206	CG	44	-0.118511	0.010839
Scaffold_1	63220132	63220552	CG	18	0.144639	0.1105
Scaffold_1	63221414	63221803	CG	37	0.148635	2.6501e-06
Scaffold_2	2432060	2432147	CHH	10	0.176150	1.4934e-05
Scaffold_2	4708039	4708212	CG	11	0.426364	5.3759e-11
Scaffold_2	4708051	4708358	CHG	21	0.296357	1.7838e-17
Scaffold_2	4708160	4708349	CHH	12	0.190042	5.2876e-08
Scaffold_2	4712071	4712292	CHH	31	0.229726	7.3888e-31
Scaffold_2	4712183	4712387	CHG	11	0.311773	1.8753e-09
Scaffold_2	4712433	4712602	CHH	10	0.298200	3.8556e-08
Scaffold_2	4712574	4712838	CG	11	0.226864	0.010088
Scaffold_2	4712629	4712698	CHH	10	0.105700	7.2848e-05
Scaffold_2	5718191	5718411	CG	13	-0.214692	0.0013308
Scaffold_2	5718300	5718396	CHH	10	-0.212550	0.011408
Scaffold_2	6605518	6605971	CG	15	0.147300	0.064278
Scaffold_2	7344602	7345132	CG	14	0.217929	0.0023958
Scaffold_2	9847990	9848759	CG	24	-0.271875	1.9699e-12
Scaffold_2	9848237	9848543	CHH	12	-0.125958	0.022875
Scaffold_2	9850220	9850632	CG	15	-0.266267	5.2264e-08
Scaffold_2	9929033	9929404	CG	12	-0.191583	0.090321
Scaffold_2	10780831	10781567	CG	17	-0.316882	3.9979e-13
Scaffold_2	11071380	11071560	CG	13	0.196308	0.00065757
Scaffold_2	11395987	11396241	CG	16	-0.345969	1.2077e-14
Scaffold_2	11395990	11396184	CHH	17	-0.124706	3.9423e-06
Scaffold_2	11597916	11598405	CG	10	-0.192200	0.068361
Scaffold_2	11599158	11599917	CG	29	-0.242172	1.4538e-13
Scaffold_2	11600395	11601109	CG	35	-0.241257	4.98e-15
Scaffold_2	13980530	13980832	CG	15	-0.191900	0.048799
Scaffold_2	14143665	14143867	CG	12	-0.265833	1.4042e-05
Scaffold_2	14144652	14145584	CG	27	-0.264130	5.6006e-15
Scaffold_2	14144931	14145032	CHH	10	-0.103650	0.0050011
Scaffold_2	14145798	14146747	CG	31	-0.258000	2.9671e-17
Scaffold_2	14146784	14147028	CHH	10	-0.101100	0.1711
Scaffold_2	14146938	14147376	CG	11	-0.290455	1.6571e-05
Scaffold_2	14147593	14148131	CG	15	-0.278733	4.8591e-11
Scaffold_2	14148291	14148536	CG	10	-0.306100	3.8849e-08
Scaffold_2	16557478	16557879	CG	16	0.275719	5.8903e-07
Scaffold_2	16557479	16557682	CHG	20	0.124600	0.026682
Scaffold_2	16991404	16991866	CG	15	-0.326433	3.8653e-10
Scaffold_2	16992361	16992700	CG	21	-0.130429	0.00014938
Scaffold_2	16995062	16995234	CG	10	-0.307400	2.9696e-06
Scaffold_2	16995226	16995278	CHH	12	-0.123625	0.083277
Scaffold_2	23591631	23592015	CG	15	-0.215800	0.00022289
Scaffold_2	23592554	23593004	CG	14	-0.252036	1.3087e-05
Scaffold_2	23594067	23594161	CHH	17	-0.104676	3.4833e-05
Scaffold_2	23594438	23594831	CG	17	-0.180294	0.0023607
Scaffold_2	26032580	26033064	CG	18	-0.406444	4.4125e-24
Scaffold_2	26065246	26065431	CG	13	-0.431654	4.2031e-16
Scaffold_2	38743063	38743160	CG	10	0.257250	0.00024612
Scaffold_2	38743527	38743868	CG	12	0.313292	5.1956e-08
Scaffold_2	38745091	38745667	CG	33	0.264576	7.898e-18
Scaffold_2	44149217	44149692	CG	20	-0.187125	0.00031127
Scaffold_2	45993493	45994409	CG	26	0.125135	0.012895
Scaffold_2	56371781	56372212	CG	10	-0.174500	0.13369
Scaffold_2	56372698	56372937	CHH	18	-0.115556	0.0042006
Scaffold_2	61282756	61283080	CG	10	-0.318400	4.56e-08
Scaffold_2	62589780	62589825	CHH	10	-0.129400	0.00010483
Scaffold_2	62870521	62870923	CG	15	-0.209633	2.4364e-06
Scaffold_2	62871123	62871520	CG	13	-0.184692	0.026427
Scaffold_2	62884678	62885707	CG	32	-0.235016	1.7436e-12
Scaffold_2	62903933	62904134	CG	12	-0.242375	0.00012641
Scaffold_2	62904281	62905274	CG	38	-0.311263	6.7415e-28
Scaffold_2	62904735	62904951	CHH	15	-0.110567	0.014119
Scaffold_2	63447739	63448088	CG	12	-0.280458	3.0437e-07
Scaffold_2	63915570	63917297	CG	77	-0.181955	6.654e-16
Scaffold_2	64697863	64698140	CG	10	-0.271800	0.00078223
Scaffold_2	64821065	64822045	CG	17	-0.168471	0.049504
Scaffold_2	65303431	65303836	CG	24	-0.111125	0.019734
Scaffold_2	65862695	65863066	CG	18	-0.131611	7.66e-18
Scaffold_2	66568337	66568660	CG	16	-0.320344	1.3277e-11
Scaffold_2	66654996	66655154	CG	10	0.292900	0.00097515
Scaffold_2	67392722	67393167	CHG	10	-0.106900	0.00012537
Scaffold_2	67392780	67393198	CG	10	-0.304400	0.00032741
Scaffold_2	67908789	67909189	CG	12	-0.321542	1.4617e-07
Scaffold_2	67919607	67919809	CHH	40	-0.114750	2.4892e-17
Scaffold_2	67919622	67920100	CG	24	-0.318021	6.1427e-17
Scaffold_2	67919838	67919913	CHH	20	-0.111625	6.8085e-08
Scaffold_2	68052498	68053130	CG	23	-0.247022	1.3207e-07
Scaffold_2	68559945	68560835	CG	33	-0.144470	1.687e-11
Scaffold_2	68560981	68561797	CG	34	-0.154912	3.4607e-18
Scaffold_2	69731906	69732290	CG	10	0.295300	3.7562e-05
Scaffold_3	55337	55647	CHG	13	-0.136692	0.010116
Scaffold_3	652510	652562	CHH	10	-0.278600	1.103e-06
Scaffold_3	1585189	1585647	CG	17	-0.241382	2.3113e-06
Scaffold_3	1840649	1841910	CG	42	-0.170857	3.5885e-09
Scaffold_3	3049913	3051179	CG	46	-0.194348	2.1973e-12
Scaffold_3	3051325	3051541	CG	12	-0.190000	0.048856
Scaffold_3	3052115	3052546	CG	15	-0.200367	0.003088
Scaffold_3	3052702	3053034	CG	13	-0.187462	0.026427
Scaffold_3	3478712	3479280	CHG	17	0.139971	2.999e-09
Scaffold_3	3478756	3479268	CG	10	0.385400	2.0621e-10
Scaffold_3	3484529	3484710	CHH	10	0.150550	0.033024
Scaffold_3	4634495	4634576	CHH	10	0.108350	0.14809
Scaffold_3	5002772	5002972	CHH	22	-0.140545	4.0912e-15
Scaffold_3	6118469	6118593	CHH	19	-0.103974	1.9025e-05
Scaffold_3	6118507	6119043	CG	17	-0.376265	9.1754e-20
Scaffold_3	6118702	6118779	CHH	12	-0.144667	7.2848e-05
Scaffold_3	6118794	6118943	CHH	13	-0.119577	1.076e-08
Scaffold_3	6118970	6119285	CHH	11	-0.107591	0.00031015
Scaffold_3	6225225	6225880	CG	21	-0.348190	5.2785e-21
Scaffold_3	7363875	7364145	CG	12	-0.242625	0.00023491
Scaffold_3	7365900	7367014	CG	26	-0.225885	8.132e-10
Scaffold_3	7366519	7366640	CHH	14	-0.108643	0.017733
Scaffold_3	12149423	12149479	CHH	15	0.136833	4.5115e-05
Scaffold_3	21052664	21052962	CHH	10	-0.120450	0.0051774
Scaffold_3	21052927	21053412	CG	22	-0.308773	2.8013e-21
Scaffold_3	25436280	25436456	CG	12	0.360583	2.1973e-12
Scaffold_3	26817899	26817983	CHH	10	0.112850	0.0023893
Scaffold_3	35317565	35318027	CG	20	0.178575	0.00069973
Scaffold_3	35318130	35318608	CG	25	0.247960	4.2269e-11
Scaffold_3	35318936	35319656	CG	32	0.109047	0.0054135
Scaffold_3	35333476	35334193	CG	25	-0.401540	1.1479e-29
Scaffold_3	35333654	35334153	CHG	23	-0.143978	1.1536e-17
Scaffold_3	35333886	35333955	CHH	10	-0.129900	9.1105e-06
Scaffold_3	35334007	35334089	CHH	17	-0.130824	6.6755e-06
Scaffold_3	35334542	35334778	CHH	18	-0.109972	2.6786e-07
Scaffold_3	35434798	35435096	CG	14	-0.128964	0.10262
Scaffold_3	35753200	35753680	CG	16	-0.200375	0.0015566
Scaffold_3	38136985	38137216	CG	10	0.204050	0.026247
Scaffold_3	38367982	38368252	CG	17	-0.357500	5.4719e-17
Scaffold_3	38607957	38608118	CG	10	-0.233800	0.013961
Scaffold_3	40278239	40278536	CG	13	0.197154	0.00075642
Scaffold_3	41241207	41241309	CHH	10	0.162800	2.2112e-05
Scaffold_3	41241266	41241556	CHG	12	0.132125	6.695e-06
Scaffold_3	41242605	41243160	CG	12	0.399833	9.1692e-13
Scaffold_3	41243434	41244168	CG	19	0.404921	4.8394e-23
Scaffold_3	41243669	41244160	CHG	15	0.121133	2.0843e-07
Scaffold_3	41244040	41244114	CHH	10	0.126250	0.022927
Scaffold_3	41244371	41245361	CG	18	0.388083	1.8613e-20
Scaffold_3	41245034	41245811	CHG	20	0.152175	2.065e-14
Scaffold_3	41246697	41246769	CHH	10	0.131250	0.033024
Scaffold_3	41346635	41347449	CG	18	0.297000	1.4705e-12
Scaffold_3	41348011	41349145	CG	24	0.319854	9.337e-19
Scaffold_3	41348064	41348351	CHH	17	0.112676	0.0005521
Scaffold_3	42091714	42091943	CG	12	0.220750	0.0092919
Scaffold_3	42092155	42093200	CG	29	0.190448	2.1425e-06
Scaffold_3	42675367	42675439	CHH	10	-0.102950	0.078242
Scaffold_3	42982026	42982385	CG	20	-0.152025	0.0053481
Scaffold_3	43141736	43141854	CG	10	-0.304750	2.5721e-07
Scaffold_3	43141817	43141977	CHG	16	-0.148312	1.1372e-08
Scaffold_3	43168065	43169118	CG	29	0.306121	1.3705e-20
Scaffold_3	43168427	43168537	CHH	10	0.100400	0.0023893
Scaffold_3	43470120	43470297	CHH	14	0.112250	0.035181
Scaffold_3	43856387	43856967	CG	26	-0.149462	0.016059
Scaffold_3	44001620	44002213	CG	26	0.184596	3.9508e-05
Scaffold_3	44314396	44314878	CG	28	0.281321	2.4281e-14
Scaffold_3	44338499	44339017	CG	16	-0.125656	0.087124
Scaffold_3	44509447	44509765	CG	15	-0.179333	0.10861
Scaffold_3	44899162	44899711	CG	11	0.199045	0.086432
Scaffold_3	45111905	45112196	CG	11	0.113682	0.070553
Scaffold_3	45158363	45158679	CG	10	0.176250	0.090519
Scaffold_3	45323518	45324162	CG	13	-0.193308	0.012546
Scaffold_3	45403171	45403931	CG	26	0.243385	3.0331e-13
Scaffold_3	45577446	45577776	CG	10	-0.149150	0.095892
Scaffold_3	45621574	45621955	CG	10	0.227700	0.0033795
Scaffold_3	45622605	45623214	CG	17	0.303500	2.3672e-11
Scaffold_3	45623103	45623231	CHH	13	0.111500	0.011998
Scaffold_3	45623770	45624222	CHH	24	0.111958	1.5348e-10
Scaffold_3	45624589	45624631	CHH	10	0.108700	0.010715
Scaffold_3	46094571	46094743	CG	12	0.190042	0.0769
Scaffold_3	46115608	46115769	CG	10	-0.217950	0.067252
Scaffold_3	46144040	46144324	CG	21	0.177143	0.043556
Scaffold_3	46164574	46165210	CG	29	-0.124845	0.050827
Scaffold_3	46241335	46241561	CG	10	-0.104100	8.0595e-05
Scaffold_3	46253440	46253720	CG	10	0.198300	0.17705
Scaffold_3	46387902	46388541	CG	12	-0.392208	6.9678e-15
Scaffold_3	46388195	46388369	CHH	18	-0.165917	1.5348e-10
Scaffold_3	46388325	46388675	CHG	10	-0.108000	4.7313e-06
Scaffold_3	46388577	46388830	CHH	17	-0.170088	6.1564e-11
Scaffold_3	46388937	46389985	CG	30	-0.380433	3.8171e-34
Scaffold_3	46389123	46389983	CHG	23	-0.136826	1.4875e-20
Scaffold_3	46389138	46389398	CHH	29	-0.121379	4.5443e-18
Scaffold_3	46389692	46389798	CHH	10	-0.129800	2.2112e-05
Scaffold_3	46390711	46392097	CG	35	-0.392886	7.5711e-62
Scaffold_3	46390748	46390968	CHH	19	-0.149632	2.5138e-12
Scaffold_3	46391636	46391812	CHH	13	-0.137154	6.2863e-09
Scaffold_3	46402184	46402226	CHH	10	0.103750	0.19834
Scaffold_3	46402302	46402727	CG	11	-0.240182	6.3058e-06
Scaffold_3	46403990	46404368	CG	13	-0.191231	0.026185
Scaffold_3	46412532	46414072	CG	40	0.233913	1.4509e-20
Scaffold_3	46414245	46414673	CG	17	0.264382	4.8591e-11
Scaffold_3	46414840	46415694	CG	24	0.266583	1.3272e-11
Scaffold_3	46415569	46415881	CHH	10	0.103400	0.077279
Scaffold_3	47117573	47118408	CG	25	-0.160480	0.0056163
Scaffold_3	47761350	47761816	CG	28	-0.259500	2.8651e-13
Scaffold_3	48229069	48229330	CG	13	-0.223923	0.0016448
Scaffold_3	53576871	53577170	CG	12	-0.178000	0.0092919
Scaffold_3	53577813	53577888	CHH	15	-0.104500	0.033536
Scaffold_3	54426714	54426897	CG	11	0.280955	1.6395e-05
Scaffold_3	54427055	54427787	CHG	27	0.133870	9.7665e-08
Scaffold_3	54427124	54427914	CG	21	0.280262	1.1495e-12
Scaffold_3	55852836	55853441	CG	22	0.193977	0.00036336
Scaffold_3	55928249	55929020	CHG	35	0.109014	0.0026165
Scaffold_3	55928252	55929048	CG	27	0.214519	1.567e-07
Scaffold_4	619968	620521	CG	27	0.247556	4.7086e-11
Scaffold_4	5827064	5827174	CHH	15	-0.121067	4.2874e-08
Scaffold_4	6507582	6507862	CHG	19	-0.160421	9.0991e-13
Scaffold_4	6507627	6507833	CG	16	-0.255719	1.9065e-07
Scaffold_4	6507655	6507743	CHH	22	-0.131068	2.7605e-12
Scaffold_4	6510285	6510369	CHH	11	0.167545	0.0011782
Scaffold_4	6920610	6921403	CG	23	0.152478	0.018754
Scaffold_4	8201873	8202280	CG	16	0.268875	8.3132e-06
Scaffold_4	8273835	8274293	CG	14	-0.201857	0.0011952
Scaffold_4	8455565	8455869	CG	10	-0.231750	0.016209
Scaffold_4	8727018	8727385	CG	17	-0.275088	7.4609e-09
Scaffold_4	8727677	8728473	CG	32	-0.251328	1.2154e-15
Scaffold_4	8729483	8730214	CG	24	-0.293667	1.7192e-16
Scaffold_4	8730493	8731077	CG	18	-0.311500	4.187e-13
Scaffold_4	8731475	8731515	CHH	10	-0.105100	0.027509
Scaffold_4	8860500	8860870	CHH	19	-0.128158	3.7768e-06
Scaffold_4	8860505	8861044	CG	19	-0.367789	1.3052e-19
Scaffold_4	8860557	8861072	CHG	13	-0.128423	2.6675e-07
Scaffold_4	9687750	9688004	CG	10	-0.208150	0.027533
Scaffold_4	10032638	10032781	CG	19	-0.129026	0.0011156
Scaffold_4	10033354	10033594	CG	10	0.218650	0.054043
Scaffold_4	10316049	10316122	CHH	10	0.144900	0.16921
Scaffold_4	10767421	10767676	CG	18	0.181806	0.005105
Scaffold_4	10767972	10768621	CG	28	0.196036	3.8989e-08
Scaffold_4	10771378	10771719	CG	20	0.189200	0.00017109
Scaffold_4	12307028	12307871	CG	22	-0.156114	0.076352
Scaffold_4	12374304	12374426	CHH	14	-0.105643	0.00065335
Scaffold_4	12667771	12668153	CHG	14	0.131143	0.00072695
Scaffold_4	12667800	12668111	CG	11	0.331682	1.0852e-08
Scaffold_4	14001841	14002296	CHH	15	-0.103800	0.067958
Scaffold_4	14485019	14485280	CG	14	0.209964	0.0079634
Scaffold_4	31458728	31459085	CG	16	0.257969	1.0852e-08
Scaffold_4	31459885	31460900	CHG	42	0.128821	6.8143e-31
Scaffold_4	31459906	31460221	CHH	14	0.143036	3.964e-05
Scaffold_4	31461160	31461593	CHG	13	0.122308	4.2713e-07
Scaffold_4	31462633	31462753	CHH	12	0.152833	1.7255e-06
Scaffold_4	31463691	31464331	CG	17	0.331618	6.654e-16
Scaffold_4	31464120	31464306	CHH	17	0.123676	4.7638e-07
Scaffold_4	35270160	35270467	CHG	10	0.120800	0.051586
Scaffold_4	35434926	35435225	CG	10	0.276400	1.1e-05
Scaffold_4	36865484	36865992	CG	15	0.157633	0.0069997
Scaffold_4	44079466	44079508	CHH	10	0.107900	0.001587
Scaffold_4	44850146	44850902	CG	25	0.240720	2.5196e-10
Scaffold_4	44850435	44850562	CHG	10	0.110800	0.024255
Scaffold_4	44851084	44851660	CG	17	0.252618	2.7696e-06
Scaffold_4	44852555	44853498	CG	40	0.257525	1.1838e-19
Scaffold_4	44854061	44854403	CG	17	0.261500	5.5136e-07
Scaffold_4	46726633	46727336	CHG	25	-0.107100	1.6e-14
Scaffold_4	46726886	46727306	CG	15	-0.372200	2.3069e-16
Scaffold_4	46727098	46727247	CHH	10	-0.127650	0.0023893
Scaffold_4	47774088	47774403	CG	11	0.208727	0.13938
Scaffold_4	56702662	56702889	CG	10	0.238400	0.00043675
Scaffold_4	56943706	56943838	CHH	13	-0.111885	0.0012477
Scaffold_4	57578613	57579103	CG	18	0.197333	0.00021138
Scaffold_4	57587427	57587649	CHG	10	0.189950	0.00094859
Scaffold_4	57588134	57588814	CG	14	0.313357	1.2612e-07
Scaffold_4	57588313	57588424	CHH	21	0.100071	0.00013517
Scaffold_4	57588497	57588834	CHG	15	0.176633	5.9947e-06
Scaffold_4	57588998	57589968	CG	29	0.319655	2.9671e-17
Scaffold_4	57589003	57589332	CHG	17	0.111059	1.7982e-05
Scaffold_4	57590242	57590837	CHG	29	0.123103	8.1591e-10
Scaffold_4	57590261	57591112	CG	31	0.307484	1.6751e-16
Scaffold_4	57621175	57621623	CG	10	-0.214200	0.0001613
Scaffold_4	59177530	59177630	CHH	15	0.145033	1.4707e-07
Scaffold_4	59818144	59818215	CHH	13	-0.113923	0.00020062
Scaffold_4	59818710	59818928	CHH	10	-0.158050	0.0042313
Scaffold_4	59818940	59819390	CHG	10	-0.111400	8.9717e-07
Scaffold_4	59819000	59819306	CHH	16	-0.139531	2.8523e-06
Scaffold_4	59819459	59819885	CG	15	-0.330800	1.2845e-16
Scaffold_4	59819527	59819566	CHH	10	-0.136450	0.07188
Scaffold_4	59820229	59820304	CHH	15	-0.116533	0.00021111
Scaffold_4	59820268	59820547	CG	12	-0.281500	2.414e-07
Scaffold_4	59820482	59820688	CHH	17	-0.108971	0.062221
Scaffold_4	59820701	59821713	CHG	31	-0.108952	2.2007e-20
Scaffold_4	59821543	59821880	CG	10	-0.199850	0.018789
Scaffold_4	60617776	60618074	CG	10	-0.221300	7.2197e-07
Scaffold_4	60637485	60637687	CG	14	-0.354000	1.2843e-10
Scaffold_4	60704868	60705111	CG	10	-0.414350	2.0284e-12
Scaffold_4	61284003	61284334	CG	13	0.282538	2.3899e-06
Scaffold_4	61949529	61949912	CG	10	0.252150	0.006262
Scaffold_4	61949916	61950594	CG	18	0.112694	0.0092046
Scaffold_4	61954450	61954967	CG	16	0.198250	0.00020004
Scaffold_4	62712239	62712622	CG	12	-0.155000	0.093865
Scaffold_4	63731698	63732043	CG	13	-0.369769	6.0528e-11
Scaffold_5	976273	976545	CG	14	-0.103464	0.0233
Scaffold_5	5750011	5750599	CG	21	-0.181333	0.001879
Scaffold_5	5751109	5751492	CG	12	-0.201667	0.011971
Scaffold_5	6807202	6807266	CHH	19	0.149368	0.0026096
Scaffold_5	7981078	7981644	CG	16	0.171406	0.00042184
Scaffold_5	8631827	8631872	CHH	12	-0.144292	0.00080871
Scaffold_5	8632280	8632403	CHH	21	-0.109952	7.7519e-08
Scaffold_5	8632711	8632812	CHH	15	-0.151900	1.6277e-06
Scaffold_5	9957260	9957379	CHH	14	0.115536	0.19749
Scaffold_5	9957792	9957888	CHH	10	-0.101750	0.00027156
Scaffold_5	10026313	10026397	CHH	12	-0.123208	0.027917
Scaffold_5	10812132	10812487	CG	10	-0.274900	2.2829e-05
Scaffold_5	10970695	10971205	CG	11	0.411227	1.6729e-12
Scaffold_5	10971020	10971290	CHG	14	0.101143	5.8155e-05
Scaffold_5	11100412	11100860	CG	13	0.223692	0.011978
Scaffold_5	14215529	14216021	CG	18	-0.222167	7.2267e-06
Scaffold_5	16374702	16375401	CG	15	0.228633	9.5065e-05
Scaffold_5	26989873	26989996	CG	11	-0.126909	0.00091964
Scaffold_5	30309401	30309468	CG	12	0.231667	0.0011959
Scaffold_5	35163698	35164125	CG	13	0.275846	2.8333e-07
Scaffold_5	35446179	35446741	CG	57	-0.101904	1.4668e-37
Scaffold_5	37893238	37893747	CG	19	0.296974	3.8849e-08
Scaffold_5	40188723	40189791	CG	33	-0.200227	4.6841e-12
Scaffold_5	41123175	41123260	CG	15	-0.108367	9.5065e-05
Scaffold_5	42890629	42890708	CG	10	0.137850	0.15006
Scaffold_5	43974716	43974910	CHH	10	-0.106350	0.16798
Scaffold_5	44022549	44022742	CG	15	0.358733	5.8068e-16
Scaffold_5	44022697	44022798	CHH	12	0.111792	0.081037
Scaffold_5	44137420	44137721	CG	12	-0.417042	3.6522e-14
Scaffold_5	44137564	44137694	CHH	10	-0.138950	7.1297e-05
Scaffold_5	45269326	45269830	CG	24	-0.127542	0.15006
Scaffold_5	45879742	45879946	CHH	21	-0.103857	0.0065144
Scaffold_5	45887141	45887486	CG	13	0.153577	0.11902
Scaffold_5	48570815	48570906	CG	11	-0.208455	0.16128
Scaffold_5	48961865	48962042	CG	10	0.278700	0.0092973
Scaffold_5	50042926	50044197	CG	27	0.330852	5.0429e-22
Scaffold_5	50042992	50043200	CHH	10	0.111400	0.0005536
Scaffold_5	50044351	50045014	CG	19	0.319368	6.9678e-15
Scaffold_5	50056759	50057259	CG	25	-0.349640	3.8081e-22
Scaffold_5	50058098	50058452	CG	12	-0.299708	7.9509e-09
Scaffold_5	50058352	50058388	CHH	10	-0.132100	0.15813
Scaffold_5	50732946	50733032	CG	10	0.203900	0.075203
Scaffold_5	50735635	50736390	CG	20	0.152850	0.13938
Scaffold_5	51366273	51366775	CG	26	-0.192192	7.9281e-11
Scaffold_5	52525792	52526070	CG	10	0.171600	0.027533
Scaffold_5	53805183	53805286	CHH	12	0.131500	0.00028128
Scaffold_6	3587647	3588043	CG	27	-0.147056	0.0026637
Scaffold_6	4928158	4928795	CG	32	-0.164016	2.4236e-06
Scaffold_6	4993527	4993916	CG	12	0.143167	0.021268
Scaffold_6	5111593	5111760	CG	13	0.218731	0.022803
Scaffold_6	5703894	5704284	CG	17	0.381529	1.1806e-14
Scaffold_6	7152574	7153341	CG	52	0.149019	1.2928e-07
Scaffold_6	7371396	7371460	CHH	10	0.103900	5.6484e-06
Scaffold_6	9462784	9463062	CG	12	0.273500	4.3674e-06
Scaffold_6	11996468	11997022	CG	19	0.250316	1.3182e-06
Scaffold_6	24712464	24712923	CG	11	0.227000	0.013395
Scaffold_6	26118510	26119771	CG	54	0.131194	0.00017726
Scaffold_6	26458149	26458422	CG	13	-0.238731	6.3665e-05
Scaffold_6	26721278	26721694	CG	14	-0.273036	3.6424e-06
Scaffold_6	26721367	26721444	CHH	13	-0.134962	0.00075874
Scaffold_6	28262010	28262174	CHH	12	0.107250	0.0025521
Scaffold_6	35264345	35264433	CG	15	0.128800	0.023295
Scaffold_6	35746748	35747597	CG	19	0.323289	4.187e-13
Scaffold_6	35747032	35747404	CHG	10	0.102600	0.0050125
Scaffold_6	48379885	48380313	CG	11	0.351682	3.7121e-09
Scaffold_6	48380459	48382829	CG	66	0.341280	3.7902e-57
Scaffold_6	48381100	48381143	CHH	10	0.113150	0.0034508
Scaffold_6	48382852	48383073	CHH	10	0.100900	0.056406
Scaffold_6	48384766	48385261	CG	15	0.366433	6.6589e-14
Scaffold_6	50274127	50274180	CHG	10	-0.110050	0.033774
Scaffold_6	50286038	50286594	CG	21	0.181429	0.009758
Scaffold_6	50809881	50810360	CHG	11	0.117182	0.00030149
Scaffold_6	50810013	50810356	CHH	29	0.103621	5.5338e-06
Scaffold_6	51713228	51713274	CHH	12	0.155083	2.8023e-06
Scaffold_6	51713605	51713850	CHH	23	0.109152	1.9723e-07
Scaffold_6	54572314	54573456	CG	67	-0.117694	1.3506e-06
Scaffold_6	55057266	55058418	CG	26	-0.262538	1.4705e-12
Scaffold_6	55058744	55059079	CG	10	-0.242600	0.023295
Scaffold_6	55685373	55686060	CG	21	-0.104429	0.014011
Scaffold_6	56060906	56061131	CG	10	-0.246250	5.4684e-06
Scaffold_6	56460229	56460693	CG	10	-0.267250	0.0009762
Scaffold_6	56694733	56695288	CG	20	-0.167850	0.01552
Scaffold_6	56895513	56896066	CG	25	-0.288900	3.2832e-15
Scaffold_6	56895685	56895762	CHG	10	-0.149650	0.00030149
Scaffold_6	57406235	57406735	CG	23	0.118739	0.010316
Scaffold_6	57953207	57953536	CG	13	-0.215038	0.019291
Scaffold_6	57990375	57991021	CG	15	-0.197500	0.017421
Scaffold_6	57992653	57993015	CG	14	-0.292929	3.9766e-09
Scaffold_6	57993865	57994306	CG	12	-0.172750	0.14065
Scaffold_6	58475645	58475974	CG	10	-0.259700	0.004153
Scaffold_6	58476204	58476583	CG	11	-0.317773	3.8661e-06
Scaffold_6	58497048	58497252	CG	13	0.223731	0.0018107
Scaffold_6	58503978	58504278	CG	15	0.195100	0.0015708
Scaffold_6	58504449	58504813	CG	18	0.207750	0.00015709
Scaffold_6	59829848	59830488	CG	14	-0.244750	8.3752e-06
Scaffold_6	59906437	59906833	CG	11	0.266045	0.00073438
Scaffold_6	60542385	60543193	CG	20	-0.123425	0.025118
Scaffold_6	61549618	61550214	CG	20	-0.166625	0.037775
Scaffold_6	61903272	61903613	CG	10	0.296750	0.00012863
Scaffold_6	62026085	62026582	CG	13	0.154500	0.078631
Scaffold_6	62027374	62027582	CG	19	0.123263	0.060659
Scaffold_6	62315951	62316350	CG	27	0.253389	4.7086e-11
Scaffold_6	63450162	63450903	CG	19	-0.217184	1.0208e-05
Scaffold_6	64551517	64551908	CG	12	-0.288833	1.6747e-06
Scaffold_6	66811951	66812000	CHH	10	-0.129800	0.003501
Scaffold_6	66914606	66915509	CG	28	-0.141143	0.0088852
Scaffold_6	67211654	67212414	CG	29	0.350483	1.933e-24
Scaffold_7	3917874	3918119	CG	10	0.163750	0.11104
Scaffold_7	7343385	7343442	CHH	18	0.152417	0.0071438
Scaffold_7	8797729	8798132	CG	23	-0.168435	0.0097013
Scaffold_7	9574863	9574907	CHH	10	-0.242650	1.7255e-06
Scaffold_7	10264725	10265082	CG	12	-0.182583	0.066947
Scaffold_7	10318397	10318437	CHH	10	-0.112050	0.071798
Scaffold_7	10508293	10508988	CHG	11	-0.101273	2.0519e-06
Scaffold_7	10508771	10509227	CG	12	-0.132458	0.014186
Scaffold_7	10539330	10540244	CG	25	-0.245340	8.1173e-09
Scaffold_7	10539484	10539586	CHH	10	-0.150200	0.026682
Scaffold_7	10539907	10540218	CHH	21	-0.111548	0.004
Scaffold_7	10540112	10540709	CHG	24	-0.104542	7.8081e-08
Scaffold_7	10572904	10573044	CHH	10	-0.101350	0.003812
Scaffold_7	10573234	10574055	CG	30	-0.298683	9.2338e-23
Scaffold_7	10831360	10831471	CHH	10	0.111350	0.015875
Scaffold_7	11814770	11815834	CG	42	0.151714	1.0746e-13
Scaffold_7	11817547	11817729	CG	10	-0.190500	0.030742
Scaffold_7	11817907	11818758	CG	29	-0.254293	4.7924e-14
Scaffold_7	11819848	11820059	CG	13	-0.250077	9.5065e-05
Scaffold_7	11821065	11821709	CG	31	-0.244919	5.7179e-17
Scaffold_7	11821898	11822446	CG	14	-0.230964	0.00010056
Scaffold_7	12369542	12369835	CG	14	0.178679	0.13369
Scaffold_7	13198043	13198740	CG	19	0.167526	0.024451
Scaffold_7	14366530	14366808	CG	18	-0.316111	8.2951e-12
Scaffold_7	15720544	15720592	CG	11	-0.111318	0.10302
Scaffold_7	18030695	18031281	CG	21	-0.139548	0.0014438
Scaffold_7	18031449	18032188	CG	22	-0.174205	4.0678e-06
Scaffold_7	18032341	18032933	CG	26	-0.232019	1.4444e-09
Scaffold_7	18224092	18224249	CG	15	0.196767	0.026754
Scaffold_7	18482275	18482456	CHH	12	-0.164083	1.0774e-06
Scaffold_7	19594793	19595164	CG	17	-0.174088	0.083407
Scaffold_7	19976023	19977011	CG	37	0.104270	0.092464
Scaffold_7	20012946	20013019	CG	10	-0.202600	0.13357
Scaffold_7	20021024	20021279	CG	30	0.103383	0.00021954
Scaffold_7	20028337	20028909	CG	10	0.282900	0.00012122
Scaffold_7	23244558	23244872	CG	10	0.233200	0.00024581
Scaffold_7	23904056	23904629	CG	14	-0.132607	0.15395
Scaffold_7	26299782	26300201	CHG	11	0.120545	2.8536e-09
Scaffold_7	26300336	26300457	CHH	12	0.160750	6.2602e-08
Scaffold_7	26300422	26300886	CG	12	0.394417	9.0997e-16
Scaffold_7	26300496	26300659	CHH	10	0.135900	0.046609
Scaffold_7	26300753	26300790	CHH	10	0.168350	1.374e-05
Scaffold_7	26300799	26301122	CHH	25	0.110560	3.991e-09
Scaffold_7	26300802	26301130	CHG	10	0.208250	2.1788e-07
Scaffold_7	29260207	29260568	CG	10	0.376450	3.9033e-12
Scaffold_7	29261427	29261505	CHH	10	0.127700	0.0022622
Scaffold_7	34138041	34138542	CG	21	0.222048	6.0479e-07
Scaffold_7	39112775	39113056	CG	15	-0.158800	0.0024983
Scaffold_7	39950532	39950913	CG	10	-0.239100	5.5586e-05
Scaffold_7	40663757	40664417	CG	28	-0.122000	0.0048612
Scaffold_7	43843336	43843503	CG	10	0.393650	8.392e-09
Scaffold_7	46934199	46934403	CG	11	-0.169864	0.10302
Scaffold_7	47782265	47782344	CHH	10	0.113850	0.097863
Scaffold_7	48030141	48030932	CG	11	0.189818	0.19326
Scaffold_7	49757692	49758114	CG	16	-0.178312	0.026185
Scaffold_7	50817293	50817489	CHH	21	0.100214	1.4216e-06
Scaffold_7	51281059	51282102	CG	22	0.132773	0.048799
Scaffold_7	51294809	51295464	CG	20	0.230900	6.8148e-06
Scaffold_7	51296722	51297457	CG	29	0.246724	1.7413e-10
Scaffold_7	51917644	51917936	CG	11	-0.142909	0.13256
Scaffold_7	52064593	52064916	CG	21	-0.131905	0.061866
Scaffold_7	52064942	52065246	CG	17	-0.200912	0.0006674
Scaffold_7	52065835	52068378	CG	87	-0.146787	6.4794e-12
Scaffold_7	52285628	52285876	CG	12	-0.165750	0.068361
Scaffold_7	52312136	52312575	CG	13	0.197000	0.01208
Scaffold_7	52355630	52355979	CG	10	0.202500	0.013389
Scaffold_7	53592703	53593574	CG	18	0.145778	0.028143
Scaffold_7	53962181	53962763	CHH	51	-0.171559	1.2844e-43
Scaffold_7	53962282	53963165	CG	23	-0.443978	1.2554e-34
Scaffold_7	53962720	53963085	CHG	12	-0.169667	1.6e-14
Scaffold_7	53962843	53962946	CHH	10	-0.151650	2.604e-06
Scaffold_7	53962964	53963341	CHH	38	-0.158224	1.1618e-24
Scaffold_7	53963847	53965062	CG	31	-0.390790	3.7902e-57
Scaffold_7	53963863	53964252	CHG	18	-0.155694	1.8386e-13
Scaffold_7	53964371	53964483	CHH	12	-0.194083	9.5493e-11
Scaffold_7	53964811	53964933	CHH	10	-0.184450	4.1155e-07
Scaffold_7	53965033	53965136	CHH	10	-0.202100	1.7223e-08
Scaffold_7	53965305	53965655	CHG	12	-0.100250	6.5196e-06
Scaffold_7	53965333	53965802	CHH	36	-0.130806	2.8134e-20
Scaffold_7	53965400	53965764	CG	14	-0.383214	7.2634e-15
Scaffold_7	56199983	56200858	CG	32	0.138797	0.0092919
Scaffold_7	56201118	56201296	CG	10	0.206200	0.11277
Scaffold_7	56440751	56441349	CG	17	0.169824	0.016507
Scaffold_7	56491440	56491732	CG	10	0.185750	0.057495
Scaffold_7	57826105	57826421	CG	12	-0.167167	0.034317
Scaffold_7	58250207	58250405	CG	10	-0.236700	0.019498
Scaffold_7	58251206	58251460	CG	14	-0.241000	4.8913e-07
Scaffold_7	58810194	58810782	CG	17	-0.251824	4.8591e-11
Scaffold_7	59102128	59102527	CG	19	-0.192658	0.0014236
Scaffold_7	61571727	61572221	CG	10	-0.362450	3.9145e-10
Scaffold_7	61849991	61850311	CG	19	-0.197447	2.9099e-05
Scaffold_7	61850534	61851000	CG	25	-0.205540	6.4863e-10
Scaffold_7	61851983	61852930	CG	21	-0.235881	1.8693e-08
Scaffold_7	61853428	61853900	CG	11	-0.229364	0.0011156
Scaffold_7	61856532	61856722	CG	24	0.155667	0.00014279
Scaffold_7	62018683	62018797	CHH	10	0.134100	0.01236
Scaffold_7	62855596	62855968	CG	10	-0.275200	2.3453e-05
Scaffold_7	62856704	62857447	CG	19	-0.272816	1.9951e-10
Scaffold_7	62857650	62858134	CG	15	-0.233667	5.7621e-07
Scaffold_7	63012378	63012585	CG	10	-0.212350	0.011492
Scaffold_7	63329757	63330149	CG	13	0.296385	2.8506e-07
Scaffold_7	63394783	63395454	CG	15	-0.176500	0.019901
Scaffold_7	63898748	63899087	CG	18	0.210222	0.005105
Scaffold_7	64028885	64029399	CG	32	-0.159062	9.8905e-08
Scaffold_7	64029731	64030119	CG	10	-0.186500	0.0014438
Scaffold_13	374785	374935	CHH	11	-0.101682	0.014119
